# Single-cell RNA editing defines clinically relevant cellular states in chronic myelomonocytic leukemia

**DOI:** 10.64898/2026.03.15.711339

**Authors:** Nisansala Wickramasinghe, Doan Bui, Surendra Neupane, Meghan C. Ferrall-Fairbanks, Michael M Deininger, Eric Padron, Tongjun Gu

## Abstract

**Background:** Chronic myelomonocytic leukemia (CMML) is a clinically heterogeneous myeloid malignancy with limited therapeutic options and suboptimal risk stratification. Although single-cell RNA sequencing has refined disease classification through gene expression profiling, post-transcriptional mechanisms—particularly adenosine-to-inosine (A-to-I) RNA editing—remain unexplored at single-cell resolution. We hypothesized that cell-specific RNA editing programs contribute to CMML heterogeneity and define distinct, clinically actionable cellular states in CMML.

**Methods:** We developed a single-cell–aware computational framework for high-confidence identification and quantification of RNA editing events. Candidate sites were detected at pseudo-bulk depth using stringent filters and subsequently quantified at single-cell resolution. The pipeline incorporated dual alignment, barcode correction, artifact removal, and exclusion of genomic variants to ensure specificity. We applied this framework to discovery and independent validation CMML cohorts. Editing-defined cellular states were identified by unsupervised clustering of single-cell editing profiles and evaluated for associations with clinical stage, TET2 status, survival, and response to hypomethylating agent (HMA) therapy. Regulatory mechanisms were assessed by analyzing *ADAR1*/*ADAR2* expression and relationships between editing levels and target gene expression.

**Results:** We identified 3,326 high-confidence A-to-I RNA editing sites and delineated reproducible editing-defined cellular states. A granulocyte–monocyte progenitor–like editing state (edClu1_sub0) aligned with an inflammatory, monocytic-biased transcriptional program and was significantly associated with adverse survival, advanced-stage disease and TET2-mutant CMML, supporting it as a high-risk biomarker-defined subpopulation. In contrast, states such as edClu3 and edClu6 were enriched in earlier-stage, TET2–wild-type CMML and correlated with improved outcomes. Editing-defined states demonstrated systematic remodeling following HMA therapy, indicating treatment-responsive post-transcriptional programs. The high-risk state exhibited elevated *ADAR1* and reduced *ADAR2* expression, suggesting enzyme-specific regulatory imbalance as a potential therapeutic vulnerability. Integrative analyses further nominated immune-related genes—including *LAPTM5*, *CTSS*, and *CD83*—as CMML-specific oncogenic RNA editing targets, with coordinated increases in editing and expression within the aggressive state.

**Conclusions:** RNA editing represents a clinically informative and mechanistically relevant layer that refines CMML stratification at single-cell resolution, independent of gene expression. These findings provide a framework for integrating post-transcriptional regulation into precision oncology and highlight RNA editing signatures as biomarkers for risk assessment, treatment monitoring, and therapeutic targeting in hematologic malignancies.
