## Supplementary Tables for "Single-cell RNA editing defines clinically relevant cellular states in chronic myelomonocytic leukemia": Sup. Tab. 9 SC + Markers + cellType.xlsx

### Sheet: Cluster_GMP
GMP marker editing sites (p_val_adj < 0.05)
p_val	avg_log2FC	pct.1	pct.2	p_val_adj	cluster	gene	editingSite
3.21347e-75	5.92452	0.011	0	1.0688e-71	GMP	FCN1	9:134906168:-
4.61113e-212	5.63083	0.031	0.001	1.53366e-208	GMP	ITGAX	16:31364784:+
8.68434e-113	5.33762	0.017	0	2.88841e-109	GMP	ITGAX	16:31364307:+
6.46471e-71	5.32395	0.01	0	2.15016e-67	GMP	ITGAX	16:31358481:+
3.12073e-84	5.2128	0.013	0	1.03796e-80	GMP	LINC01619	12:92127570:-
2.82039e-77	5.17512	0.011	0	9.38062e-74	GMP	FCN1	9:134906200:-
4.20694e-110	4.80795	0.017	0.001	1.39923e-106	GMP	ITGAX	16:31364241:+
1.98868e-63	4.78886	0.01	0	6.61437e-60	GMP	NEAT1	11:65442703:+
4.74628e-80	4.61329	0.012	0	1.57861e-76	GMP	SH3BP2	4:2840110:+
5.23473e-141	4.51194	0.022	0.001	1.74107e-137	GMP	HAVCR2	5:157090250:-
3.24605e-84	4.5086	0.013	0.001	1.07964e-80	GMP	HAVCR2	5:157090237:-
5.68277e-120	4.48777	0.019	0.001	1.89009e-116	GMP	LUCAT1	5:91309006:-
1.20985e-160	4.4815	0.026	0.001	4.02395e-157	GMP	NEAT1	11:65442619:+
7.18104e-104	4.42387	0.016	0.001	2.38841e-100	GMP	NEAT1	11:65442701:+
4.09389e-69	4.36093	0.011	0.001	1.36163e-65	GMP	IFNAR2	21:33240623:+
3.20893e-102	4.32107	0.017	0.001	1.06729e-98	GMP	ARRB2	17:4713552:+
1.99313e-159	4.29282	0.026	0.001	6.62915e-156	GMP	PLAUR	19:43660408:-
4.82161e-78	4.26628	0.013	0.001	1.60367e-74	GMP	SH3BP2	4:2840078:+
1.7109e-81	4.26568	0.013	0.001	5.69044e-78	GMP	MYO1F	19:8575223:-
9.54467e-66	4.2442	0.01	0	3.17456e-62	GMP	SAMHD1	20:36890602:-
2.80333e-185	4.18501	0.03	0.001	9.32389e-182	GMP	NEAT1	11:65442678:+
1.472e-116	4.12278	0.019	0.001	4.89587e-113	GMP	ITGAX	16:31358411:+
2.5719e-85	4.0412	0.014	0.001	8.55415e-82	GMP	PLAUR	19:43659352:-
3.52051e-82	3.99868	0.014	0.001	1.17092e-78	GMP	IFNAR2	21:33240624:+
5.4068e-56	3.74375	0.01	0.001	1.7983e-52	GMP	CYRIB	8:130001625:-
4.50569e-68	3.73371	0.011	0.001	1.49859e-64	GMP	LITAF	16:11565220:-
3.64232e-171	3.71903	0.03	0.002	1.21144e-167	GMP	LYN	8:55922682:+
3.68969e-67	3.67515	0.012	0.001	1.22719e-63	GMP	CYRIB	8:130001657:-
1.93711e-65	3.6589	0.011	0.001	6.44283e-62	GMP	USP3	15:63545850:+
9.45556e-62	3.65708	0.01	0.001	3.14492e-58	GMP	CSGALNACT2	10:43141477:+
6.41925e-243	3.6548	0.04	0.002	2.13504e-239	GMP	SLC2A3	12:7919412:-
5.12816e-123	3.60679	0.022	0.002	1.70563e-119	GMP	FGR	1:27632339:-
6.63675e-75	3.58614	0.013	0.001	2.20738e-71	GMP	CSGALNACT2	10:43141489:+
1.33161e-72	3.58094	0.013	0.001	4.42892e-69	GMP	ITGAX	16:31358407:+
2.40941e-152	3.50496	0.028	0.002	8.01371e-149	GMP	CD83	6:14121547:+
4.79686e-66	3.49179	0.012	0.001	1.59543e-62	GMP	ZFAND3	6:37870180:+
7.66014e-126	3.4817	0.022	0.002	2.54776e-122	GMP	GPCPD1	20:5601569:-
1.39292e-52	3.47994	0.01	0.001	4.63285e-49	GMP	ACSL3	2:222899273:+
2.60196e-56	3.45115	0.01	0.001	8.65413e-53	GMP	ECE1	1:21324171:-
4.08826e-137	3.43434	0.024	0.002	1.35976e-133	GMP	NEAT1	11:65440055:+
2.82635e-56	3.42507	0.01	0.001	9.40043e-53	GMP	CYTH1	17:78757086:-
2.82479e-83	3.37883	0.015	0.001	9.39525e-80	GMP	SMAD3	15:67160650:+
1.50184e-54	3.35907	0.01	0.001	4.99514e-51	GMP	ADAMTSL4-AS1	1:150565493:-
1.96377e-155	3.30948	0.03	0.003	6.53149e-152	GMP	CYRIB	8:130001667:-
2.71702e-67	3.30271	0.013	0.001	9.0368e-64	GMP	ADK	10:74210159:+
1.54129e-53	3.25729	0.01	0.001	5.12634e-50	GMP	MYO9B	19:17103794:+
2.39653e-67	3.24197	0.013	0.001	7.97086e-64	GMP	ZSWIM6	5:61379058:+
1.7904e-68	3.21887	0.013	0.001	5.95486e-65	GMP	PTPRE	10:128053166:+
3.7673e-72	3.19937	0.014	0.002	1.253e-68	GMP	ZFAND3	6:37870188:+
3.1411e-123	3.18034	0.022	0.002	1.04473e-119	GMP	PIK3R5	17:8963658:-
3.68733e-61	3.15643	0.012	0.001	1.22641e-57	GMP	MYO9B	19:17103807:+
4.96636e-133	3.13724	0.026	0.003	1.65181e-129	GMP	PTPRE	10:128053108:+
1.78379e-61	3.11285	0.012	0.001	5.93288e-58	GMP	AGFG1	2:227539541:+
1.96573e-49	3.06339	0.01	0.001	6.53803e-46	GMP	ZFAND3	6:37884339:+
1.32126e-146	3.00642	0.03	0.004	4.39452e-143	GMP	CYRIB	8:130001746:-
1.08117e-48	2.99495	0.01	0.001	3.59598e-45	GMP	LYN	8:55922559:+
4.68017e-65	2.96921	0.013	0.001	1.55663e-61	GMP	CD83	6:14121570:+
2.25803e-226	2.95325	0.046	0.005	7.5102e-223	GMP	LYN	8:55906540:+
4.24467e-151	2.93934	0.031	0.003	1.41178e-147	GMP	CD83	6:14121525:+
2.79348e-75	2.93588	0.016	0.002	9.2911e-72	GMP	TEX14	17:58625270:-
3.25286e-53	2.92758	0.011	0.001	1.0819e-49	GMP	CYRIB	8:130001752:-
3.19199e-54	2.92612	0.011	0.001	1.06166e-50	GMP	CD83	6:14121399:+
0	2.91182	0.067	0.009	0	GMP	CD83	6:14121360:+
4.85918e-57	2.90814	0.012	0.002	1.61616e-53	GMP	TEX14	17:58630195:-
5.76011e-175	2.89418	0.036	0.005	1.91581e-171	GMP	LYN	8:55906554:+
3.57824e-57	2.87464	0.012	0.002	1.19012e-53	GMP	CYRIB	8:130001747:-
7.91398e-57	2.85882	0.012	0.002	2.63219e-53	GMP	SPAG9	17:51116184:-
6.67342e-96	2.81885	0.019	0.002	2.21958e-92	GMP	CSGALNACT2	10:43141467:+
9.34061e-60	2.80962	0.012	0.002	3.10669e-56	GMP	MDM2	12:68833003:+
1.03922e-52	2.80784	0.012	0.002	3.45646e-49	GMP	RAB11FIP1	8:37889948:-
8.44222e-146	2.75033	0.032	0.004	2.80788e-142	GMP	ZSWIM6	5:61365254:+
9.66273e-46	2.72585	0.01	0.002	3.21382e-42	GMP	DENND5A	11:9253005:-
1.1596e-72	2.7045	0.017	0.003	3.85682e-69	GMP	TEX14	17:58628040:-
6.42208e-50	2.69837	0.011	0.002	2.13598e-46	GMP	TEX14	17:58624481:-
4.21876e-128	2.68062	0.021	0.001	1.40316e-124	GMP	CTSS	1:150732740:-
2.68133e-228	2.67871	0.051	0.007	8.91811e-225	GMP	CD83	6:14121439:+
1.5056e-62	2.65947	0.014	0.002	5.00763e-59	GMP	DNAJC1	10:21876387:-
2.40135e-55	2.65839	0.012	0.002	7.98689e-52	GMP	ARL8B	3:5159149:+
5.22917e-119	2.64281	0.019	0.001	1.73922e-115	GMP	CTSS	1:150732810:-
6.48167e-63	2.62838	0.014	0.002	2.1558e-59	GMP	WDR74	11:62840139:-
8.29529e-95	2.62469	0.022	0.003	2.75901e-91	GMP	ZFAND3	6:37870178:+
4.23326e-49	2.61808	0.011	0.002	1.40798e-45	GMP	SIPA1L1	14:71453808:+
3.3804e-82	2.6092	0.018	0.002	1.12432e-78	GMP	SLC2A3	12:7923842:-
0	2.60449	0.079	0.013	0	GMP	LYN	8:55906537:+
1.50416e-59	2.5979	0.014	0.002	5.00285e-56	GMP	TEX14	17:58625271:-
3.03333e-62	2.59375	0.015	0.003	1.00889e-58	GMP	ADGRE5	19:14402264:+
7.63152e-41	2.58539	0.01	0.002	2.53824e-37	GMP	DENND5A	11:9230330:-
1.77891e-155	2.57688	0.026	0.001	5.91664e-152	GMP	CTSS	1:150732736:-
1.19171e-128	2.52628	0.031	0.005	3.96362e-125	GMP	AGFG1	2:227539612:+
2.31111e-111	2.51511	0.028	0.005	7.68675e-108	GMP	LINC01715,RNU11	1:28649522:+
1.2869e-148	2.49953	0.036	0.006	4.28023e-145	GMP	ZSWIM6	5:61365258:+
5.36006e-70	2.47401	0.016	0.002	1.78275e-66	GMP	SRGN	10:69095197:+
0	2.4409	0.089	0.014	0	GMP	CD83	6:14121438:+
3.55614e-46	2.41292	0.012	0.002	1.18277e-42	GMP	HSPD1	2:197495714:-
0	2.40808	0.065	0.005	0	GMP	CTSS	1:150732797:-
2.81565e-159	2.38132	0.026	0.001	9.36485e-156	GMP	CTSS	1:150732767:-
3.65264e-45	2.3446	0.012	0.002	1.21487e-41	GMP	EEF1A1	6:73514880:-
9.58927e-87	2.27714	0.023	0.005	3.18939e-83	GMP	SIPA1L1	14:71453803:+
4.88863e-36	2.26776	0.01	0.002	1.62596e-32	GMP	RAB11FIP1	8:37888922:-
1.24505e-126	2.26747	0.033	0.006	4.14104e-123	GMP	LRRFIP1	2:237741736:+
0	2.24401	0.132	0.023	0	GMP	LAPTM5	1:30743982:-
1.44124e-94	2.24188	0.025	0.005	4.79357e-91	GMP	LINC01715,RNU11	1:28649549:+
1.02199e-50	2.22092	0.014	0.003	3.39913e-47	GMP	LINC-PINT	7:131055417:-
3.10479e-39	2.2124	0.011	0.002	1.03265e-35	GMP	SELENOO	22:50208246:+
0	2.19568	0.062	0.006	0	GMP	CTSS	1:150732802:-
9.62905e-44	2.18726	0.012	0.002	3.20262e-40	GMP	SIPA1L1	14:71453929:+
1.80363e-40	2.16119	0.011	0.002	5.99888e-37	GMP	BCL2	18:63274522:-
4.36564e-275	2.15889	0.067	0.012	1.45201e-271	GMP	LAPTM5	1:30743984:-
8.56237e-39	2.15111	0.01	0.002	2.84785e-35	GMP	MAP3K2	2:127334967:-
5.35964e-42	2.15008	0.012	0.003	1.78262e-38	GMP	BRAF	7:140903085:-
5.26379e-230	2.1419	0.041	0.003	1.75074e-226	GMP	CTSS	1:150732745:-
1.66131e-42	2.13905	0.011	0.002	5.52552e-39	GMP	AGFG1	2:227539610:+
7.46691e-38	2.1303	0.011	0.002	2.48349e-34	GMP	DENND5A	11:9230474:-
2.37117e-36	2.08169	0.01	0.002	7.88651e-33	GMP	ESYT2	7:158800963:-
4.00478e-116	2.07348	0.035	0.008	1.33199e-112	GMP	LINC01715,RNU11	1:28649514:+
0	2.06137	0.113	0.024	0	GMP	LRRFIP1	2:237707351:+
1.62709e-90	2.05493	0.027	0.006	5.41169e-87	GMP	DNAJC1	10:21876207:-
2.28925e-95	2.05028	0.027	0.006	7.61404e-92	GMP	ADAMTSL4-AS1	1:150570878:-
0	2.04538	0.109	0.012	0	GMP	CTSS	1:150732772:-
7.96095e-112	2.04473	0.034	0.008	2.64781e-108	GMP	TEX14	17:58630194:-
3.12859e-37	2.04385	0.011	0.002	1.04057e-33	GMP	FNDC3B	3:172179644:+
4.73341e-44	2.02494	0.012	0.003	1.57433e-40	GMP	RABGEF1	7:66743146:+
0	2.02049	0.131	0.026	0	GMP	LAPTM5	1:30743975:-
3.39037e-45	2.0193	0.014	0.003	1.12764e-41	GMP	BCL2	18:63274512:-
8.92029e-34	2.01095	0.01	0.003	2.96689e-30	GMP	SAMHD1	20:36890476:-
4.16551e-34	1.9926	0.01	0.002	1.38545e-30	GMP	DENND5A	11:9230381:-
4.07089e-53	1.98988	0.016	0.004	1.35398e-49	GMP	NFKB1	4:102511582:+
5.46868e-36	1.97836	0.011	0.003	1.81888e-32	GMP	LOC100996437	7:66656700:+
2.01745e-32	1.96725	0.01	0.002	6.71003e-29	GMP	DNAJC1	10:21876203:-
6.99177e-128	1.96264	0.036	0.008	2.32546e-124	GMP	PTAFR	1:28149490:-
4.03209e-34	1.95986	0.01	0.002	1.34107e-30	GMP	SIPA1L1	14:71453847:+
4.91882e-70	1.93738	0.023	0.006	1.636e-66	GMP	NFKB1	4:102511493:+
1.18945e-62	1.93526	0.021	0.005	3.95612e-59	GMP	BCL2	18:63274422:-
9.35658e-77	1.91389	0.023	0.005	3.112e-73	GMP	ADAMTSL4-AS1	1:150570877:-
1.87079e-46	1.89241	0.016	0.004	6.22225e-43	GMP	RRP12	10:97398439:-
2.99707e-47	1.87437	0.014	0.003	9.96824e-44	GMP	MAP3K2	2:127334909:-
9.92714e-69	1.87355	0.023	0.006	3.30177e-65	GMP	RAB11FIP1	8:37893269:-
1.37386e-43	1.86336	0.014	0.003	4.56946e-40	GMP	ADGRE5	19:14399354:+
0	1.8628	0.108	0.026	0	GMP	LRRFIP1	2:237707312:+
1.09871e-30	1.8561	0.01	0.003	3.65431e-27	GMP	TAOK3	12:118352056:-
3.81026e-82	1.828	0.028	0.008	1.26729e-78	GMP	SAMHD1	20:36934803:-
6.16732e-64	1.8271	0.022	0.006	2.05125e-60	GMP	PRAM1	19:8494832:-
3.49641e-67	1.81677	0.022	0.006	1.16291e-63	GMP	WDR74	11:62840855:-
5.41801e-82	1.80527	0.031	0.009	1.80203e-78	GMP	RAB11FIP1	8:37893213:-
1.86916e-35	1.80516	0.012	0.003	6.21682e-32	GMP	PGS1	17:78422912:+
8.40456e-74	1.79591	0.027	0.007	2.79536e-70	GMP	PRAM1	19:8497493:-
2.57776e-29	1.77362	0.011	0.003	8.57364e-26	GMP	RNU5D-1	1:44730162:-
3.00964e-33	1.74602	0.012	0.004	1.00101e-29	GMP	PRAM1	19:8492477:-
1.81001e-65	1.73899	0.023	0.006	6.02008e-62	GMP	RABGEF1	7:66743196:+
3.0418e-45	1.72455	0.016	0.005	1.0117e-41	GMP	SIGLEC6	19:51519106:-
8.83796e-62	1.71716	0.019	0.005	2.9395e-58	GMP	LYN	8:55896173:+
5.11337e-42	1.70795	0.017	0.005	1.70071e-38	GMP	LYN	8:55886397:+
6.37626e-151	1.70372	0.058	0.017	2.12074e-147	GMP	LINC01715,RNU11	1:28649428:+
1.85442e-36	1.68422	0.011	0.003	6.16782e-33	GMP	PELI1	2:64139404:-
3.65412e-66	1.67943	0.024	0.007	1.21536e-62	GMP	RRP12	10:97376352:-
3.94604e-43	1.6791	0.016	0.005	1.31245e-39	GMP	HLA-DQB1-AS1	6:32659923:+
2.87458e-40	1.67723	0.016	0.005	9.56084e-37	GMP	CTDSP1	2:218403975:+
1.65731e-56	1.6649	0.022	0.007	5.51222e-53	GMP	LRRC8C	1:89642647:+
2.37575e-48	1.65924	0.018	0.005	7.90174e-45	GMP	JARID2	6:15254922:+
1.08168e-71	1.65526	0.029	0.009	3.59767e-68	GMP	TMED5	1:93155764:-
2.6445e-57	1.64947	0.021	0.006	8.79562e-54	GMP	RAB7A	3:128740816:+
5.52148e-59	1.64794	0.024	0.008	1.83644e-55	GMP	LRRFIP1	2:237755803:+
6.43025e-91	1.63067	0.031	0.008	2.1387e-87	GMP	LRRFIP1	2:237707326:+
1.12406e-83	1.6279	0.035	0.011	3.73863e-80	GMP	PRAM1	19:8494783:-
1.20767e-27	1.62593	0.011	0.003	4.01671e-24	GMP	MED13L	12:116165428:-
1.01098e-54	1.62512	0.022	0.007	3.36252e-51	GMP	SH2B3	12:111427184:+
2.2519e-86	1.62324	0.031	0.008	7.48981e-83	GMP	RAB7A	3:128744023:+
4.02447e-42	1.62299	0.017	0.005	1.33854e-38	GMP	PRAM1	19:8497359:-
2.24148e-52	1.613	0.02	0.006	7.45516e-49	GMP	FAR1	11:13703915:+
5.4769e-33	1.61015	0.013	0.004	1.82162e-29	GMP	PRAM1	19:8497317:-
1.11759e-25	1.60503	0.01	0.003	3.71709e-22	GMP	ARIH1	15:72506243:+
4.63465e-101	1.59812	0.034	0.009	1.54148e-97	GMP	LRRFIP1	2:237707358:+
2.73237e-47	1.59392	0.02	0.007	9.08785e-44	GMP	LRRC8C	1:89642666:+
1.2943e-32	1.59283	0.012	0.004	4.30485e-29	GMP	DNAJC1	10:21967272:-
1.54851e-41	1.58566	0.017	0.006	5.15034e-38	GMP	PRAM1	19:8492408:-
1.12267e-61	1.57084	0.025	0.008	3.73402e-58	GMP	JARID2	6:15254801:+
4.51578e-46	1.56241	0.02	0.007	1.50195e-42	GMP	PRAM1	19:8497292:-
1.42746e-113	1.56208	0.046	0.015	4.74772e-110	GMP	DENND5A	11:9230420:-
1.17975e-44	1.56204	0.018	0.006	3.92385e-41	GMP	FAR1	11:13703789:+
6.26638e-42	1.54635	0.018	0.006	2.0842e-38	GMP	STAG3L2	7:74883280:-
1.01781e-70	1.52132	0.03	0.01	3.38523e-67	GMP	PRAM1	19:8493890:-
3.98901e-38	1.5128	0.015	0.004	1.32674e-34	GMP	RRP12	10:97376353:-
2.39595e-103	1.51186	0.039	0.011	7.96893e-100	GMP	HSPD1	2:197491341:-
2.38348e-81	1.50663	0.039	0.014	7.92746e-78	GMP	SPNS3	17:4441245:+
1.84985e-76	1.50008	0.031	0.01	6.15262e-73	GMP	DENND5A	11:9230369:-
2.38805e-30	1.49736	0.013	0.005	7.94265e-27	GMP	BCL2	18:63274423:-
7.65548e-74	1.49265	0.035	0.012	2.54621e-70	GMP	PRAM1	19:8497294:-
9.18324e-21	1.48498	0.01	0.004	3.05435e-17	GMP	CSF3R	1:36477831:-
5.60797e-42	1.45615	0.02	0.007	1.86521e-38	GMP	RRP12	10:97386417:-
2.70985e-39	1.45024	0.019	0.007	9.01296e-36	GMP	DYRK1A	21:37410941:+
9.13715e-117	1.44125	0.05	0.017	3.03902e-113	GMP	WDR74	11:62841013:-
3.70018e-32	1.43184	0.017	0.006	1.23068e-28	GMP	RAB11FIP1	8:37893278:-
6.5549e-136	1.43176	0.063	0.022	2.18016e-132	GMP	RAB11FIP1	8:37893212:-
4.3072e-163	1.41369	0.064	0.019	1.43258e-159	GMP	LAPTM5	1:30743974:-
1.81826e-41	1.39685	0.02	0.007	6.04755e-38	GMP	ESYT2	7:158800977:-
1.45622e-38	1.38434	0.02	0.007	4.84337e-35	GMP	TOP1	20:41040659:+
2.35462e-58	1.36288	0.03	0.011	7.83146e-55	GMP	ADAM17	2:9524290:-
5.4139e-46	1.35321	0.02	0.007	1.80066e-42	GMP	ADGRE5	19:14392641:+
2.6723e-105	1.34948	0.054	0.02	8.88807e-102	GMP	RABGEF1	7:66743200:+
3.00526e-123	1.33385	0.065	0.025	9.99549e-120	GMP	UBE2D3	4:102810580:-
1.24219e-57	1.33071	0.03	0.012	4.13152e-54	GMP	ADAM17	2:9524291:-
1.91354e-29	1.31703	0.015	0.006	6.36444e-26	GMP	FBXO34	14:55279183:+
1.5383e-61	1.31586	0.028	0.01	5.11639e-58	GMP	ANXA1	9:73160319:+
6.53128e-37	1.27968	0.022	0.009	2.1723e-33	GMP	RNVU1-6	1:146051411:-
2.36704e-22	1.26921	0.013	0.005	7.87278e-19	GMP	ARID4B	1:235237013:-
8.80106e-115	1.26481	0.068	0.028	2.92723e-111	GMP	RRP12	10:97386477:-
2.86207e-18	1.26167	0.01	0.004	9.51925e-15	GMP	FNIP1	5:131775765:-
1.13953e-198	1.25799	0.109	0.043	3.79007e-195	GMP	CSF3R	1:36477897:-
3.24784e-21	1.25111	0.012	0.005	1.08023e-17	GMP	RABGEF1	7:66745020:+
1.46042e-20	1.24802	0.012	0.005	4.85734e-17	GMP	LINC00963	9:129504142:+
1.07637e-153	1.21939	0.094	0.04	3.58001e-150	GMP	CSF3R	1:36477832:-
7.78811e-24	1.21829	0.013	0.005	2.59033e-20	GMP	ADGRE5	19:14392792:+
1.72934e-35	1.21593	0.021	0.009	5.75179e-32	GMP	RAB11FIP1	8:37893172:-
7.41601e-34	1.21407	0.025	0.012	2.46656e-30	GMP	SEC61A1	3:128071406:+
6.26772e-29	1.20781	0.016	0.006	2.08464e-25	GMP	FBXO34	14:55279206:+
1.10818e-45	1.20723	0.027	0.011	3.6858e-42	GMP	RRP12	10:97386421:-
1.66339e-15	1.19918	0.01	0.004	5.53245e-12	GMP	ZNF292	6:87177220:+
3.74861e-52	1.1964	0.033	0.014	1.24679e-48	GMP	TMED5	1:93155737:-
2.20132e-22	1.1933	0.013	0.005	7.32159e-19	GMP	BCL2	18:63211257:-
2.4718e-16	1.187	0.011	0.005	8.22122e-13	GMP	SIK3	11:117076663:-
3.22008e-17	1.18307	0.011	0.005	1.071e-13	GMP	AKAP13	15:85587883:+
3.4423e-61	1.17539	0.037	0.015	1.14491e-57	GMP	JARID2	6:15254854:+
1.08041e-15	1.15966	0.01	0.004	3.59345e-12	GMP	PABPC1	8:100717215:-
4.55294e-19	1.1537	0.013	0.006	1.51431e-15	GMP	TXN	9:110245868:-
2.38613e-102	1.13768	0.049	0.017	7.93627e-99	GMP	NEAT1	11:65439446:+
3.57117e-81	1.13616	0.055	0.024	1.18777e-77	GMP	IQGAP1	15:90391099:+
0	1.12924	0.211	0.086	0	GMP	CSF3R	1:36476878:-
2.46493e-84	1.1285	0.058	0.026	8.19836e-81	GMP	CSF3R	1:36477856:-
1.2089e-15	1.1267	0.01	0.004	4.02082e-12	GMP	TXN	9:110245877:-
9.67042e-41	1.12525	0.027	0.012	3.21638e-37	GMP	MED13L	12:116165427:-
3.43904e-23	1.12365	0.011	0.004	1.14382e-19	GMP	CD68	17:7581888:+
0	1.12138	0.235	0.103	0	GMP	CSF3R	1:36477959:-
1.39958e-18	1.12062	0.014	0.006	4.65501e-15	GMP	EIF4G3	1:21158300:-
3.64989e-101	1.11445	0.066	0.028	1.21395e-97	GMP	CSF3R	1:36478030:-
3.11012e-33	1.11267	0.025	0.012	1.03443e-29	GMP	UBE2E1	3:23883689:+
6.83094e-30	1.10474	0.02	0.009	2.27197e-26	GMP	IRAK3	12:66194682:+
1.33603e-11	1.09543	0.011	0.006	4.44365e-08	GMP	DNAJA1	9:33027917:+
3.1347e-20	1.08329	0.013	0.006	1.0426e-16	GMP	ARHGEF18	19:7392863:+
1.83412e-107	1.08062	0.078	0.036	6.1003e-104	GMP	ESYT2	7:158800972:-
5.91797e-56	1.0761	0.042	0.02	1.96832e-52	GMP	FNDC3B	3:172181698:+
6.17313e-82	1.07411	0.06	0.028	2.05318e-78	GMP	CSF3R	1:36477870:-
1.37326e-13	1.06503	0.011	0.005	4.56747e-10	GMP	GNB1	1:1862709:-
0	1.04024	0.258	0.11	0	GMP	CSF3R	1:36476919:-
2.21427e-112	1.03516	0.064	0.025	7.36468e-109	GMP	RABGEF1	7:66741754:+
5.44715e-248	1.02399	0.151	0.064	1.81172e-244	GMP	CSF3R	1:36476916:-
6.81361e-83	1.01061	0.059	0.026	2.26621e-79	GMP	CSF3R	1:36478031:-
3.36239e-40	1.00302	0.036	0.018	1.11833e-36	GMP	JARID2	6:15428803:+
1.34469e-58	1.00184	0.037	0.016	4.47245e-55	GMP	CSF3R	1:36476825:-
2.00128e-57	0.999885	0.066	0.037	6.65627e-54	GMP	RHOA	3:49359890:-
5.12752e-61	0.991316	0.045	0.021	1.70541e-57	GMP	TAOK3	12:118356421:-
1.90443e-15	0.989067	0.012	0.006	6.33414e-12	GMP	CSF3R	1:36477887:-
3.86293e-122	0.984855	0.097	0.046	1.28481e-118	GMP	TAOK3	12:118356432:-
2.34011e-12	0.977643	0.012	0.007	7.7832e-09	GMP	NUMA1	11:72003032:-
7.8618e-19	0.975447	0.017	0.009	2.61483e-15	GMP	TPM4	19:16080692:+
2.05114e-17	0.975244	0.012	0.005	6.8221e-14	GMP	PLXDC2	10:19852177:+
7.02105e-103	0.969667	0.082	0.039	2.3352e-99	GMP	TAOK3	12:118356437:-
8.69878e-104	0.962466	0.055	0.021	2.89322e-100	GMP	RABGEF1	7:66741888:+
4.71212e-19	0.945089	0.011	0.004	1.56725e-15	GMP	TAOK3	12:118356445:-
6.24732e-16	0.900649	0.014	0.007	2.07786e-12	GMP	IRAK3	12:66194677:+
5.4889e-27	0.899466	0.028	0.015	1.82561e-23	GMP	JAK3	19:17836385:-
1.95304e-12	0.895895	0.01	0.005	6.4958e-09	GMP	CSF3R	1:36477953:-
1.13995e-13	0.894556	0.014	0.007	3.79147e-10	GMP	MED13L	12:116207273:-
7.17256e-37	0.875694	0.035	0.018	2.38559e-33	GMP	TPM4	19:16080628:+
1.3228e-08	0.866283	0.01	0.006	4.39963e-05	GMP	ESYT2	7:158789478:-
1.30836e-09	0.8622	0.012	0.007	4.3516e-06	GMP	LINC-PINT	7:131055439:-
4.73014e-21	0.856593	0.021	0.011	1.57324e-17	GMP	RRP12	10:97387431:-
5.22438e-16	0.838425	0.019	0.011	1.73763e-12	GMP	KCNQ5	6:72778411:+
3.79934e-13	0.834226	0.01	0.005	1.26366e-09	GMP	ADGRE5	19:14398554:+
6.7123e-10	0.831971	0.01	0.006	2.23251e-06	GMP	EIF4G3	1:21157587:-
8.66076e-12	0.818278	0.011	0.006	2.88057e-08	GMP	CSF3R	1:36477923:-
1.02836e-20	0.79941	0.019	0.01	3.42033e-17	GMP	TAOK3	12:118356422:-
5.48508e-32	0.798208	0.043	0.025	1.82434e-28	GMP	SIK3	11:117076813:-
1.64501e-08	0.787939	0.01	0.006	5.47129e-05	GMP	GNB1	1:1862732:-
5.81745e-11	0.759996	0.012	0.007	1.93489e-07	GMP	JARID2	6:15254853:+
5.17199e-15	0.742923	0.018	0.011	1.7202e-11	GMP	D2HGDH	2:241746705:+
7.34122e-36	0.73657	0.044	0.025	2.44169e-32	GMP	FAR1	11:13703924:+
1.13998e-18	0.734778	0.026	0.015	3.79157e-15	GMP	ZDHHC24	11:66520807:-
1.69273e-22	0.734431	0.031	0.018	5.63e-19	GMP	ESYT2	7:158789613:-
1.58685e-11	0.730684	0.017	0.01	5.27786e-08	GMP	ABHD2	15:89094967:+
8.7068e-12	0.710312	0.018	0.012	2.89588e-08	GMP	GNB1	1:1862668:-
3.60431e-07	0.708716	0.01	0.006	0.00119879	GMP	LRMDA	10:75440943:+
6.3451e-08	0.670776	0.015	0.01	0.000211038	GMP	EMB	5:50414352:-
1.47155e-17	0.665675	0.028	0.017	4.89439e-14	GMP	BTN3A2	6:26375933:+
1.43616e-08	0.661456	0.014	0.009	4.77668e-05	GMP	ANKRD11	16:89337630:-
9.96894e-20	0.657043	0.031	0.019	3.31567e-16	GMP	SIK3	11:117076737:-
1.39923e-06	0.63914	0.01	0.006	0.00465385	GMP	RNF220	1:44451017:+
3.17141e-06	0.626358	0.012	0.008	0.0105481	GMP	EMB	5:50414307:-
7.01408e-10	0.624465	0.016	0.01	2.33288e-06	GMP	DNAJB6	7:157373953:+
9.50863e-13	0.606433	0.01	0.005	3.16257e-09	GMP	LYN	8:55890004:+
2.30646e-165	0.597555	0.231	0.138	7.67129e-162	GMP	RABGEF1	7:66741731:+
1.53671e-06	0.590317	0.01	0.006	0.00511111	GMP	HSH2D	19:16150464:+
1.70356e-06	0.588122	0.01	0.006	0.00566605	GMP	TPM4	19:16080691:+
2.73504e-06	0.587194	0.013	0.009	0.00909673	GMP	ARHGAP15	2:143272359:+
1.59323e-12	0.580849	0.027	0.018	5.29909e-09	GMP	STK17B	2:196153071:-
9.4878e-27	0.578046	0.062	0.042	3.15564e-23	GMP	SIK3	11:117085264:-
7.3585e-07	0.571779	0.014	0.01	0.00244744	GMP	SREK1	5:66149170:+
5.24348e-06	0.566861	0.012	0.008	0.0174398	GMP	MIS18BP1	14:45208533:-
1.62588e-20	0.566424	0.046	0.031	5.40769e-17	GMP	SIK3	11:117076805:-
1.17665e-05	0.561145	0.011	0.008	0.0391354	GMP	ARPC2	2:218235855:+
4.51027e-130	0.5597	0.185	0.11	1.50012e-126	GMP	RABGEF1	7:66741729:+
1.25267e-05	0.556761	0.017	0.012	0.0416638	GMP	DNAJA1	9:33027928:+
8.73746e-07	0.555802	0.01	0.006	0.00290608	GMP	ELF1	13:41012757:-
4.95471e-09	0.541038	0.025	0.018	1.64794e-05	GMP	GNB1	1:1872176:-
1.99113e-07	0.531574	0.013	0.008	0.000662251	GMP	RAP1B	12:68615458:+
9.19742e-07	0.520834	0.016	0.012	0.00305906	GMP	CHST11	12:104492913:+
1.1825e-13	0.510162	0.035	0.024	3.93299e-10	GMP	SIK3	11:117085185:-
6.52049e-12	0.502371	0.028	0.019	2.16871e-08	GMP	GNB1	1:1872153:-
8.74103e-07	0.501602	0.014	0.009	0.00290726	GMP	RNF220	1:44435765:+
1.75063e-177	0.495121	0.233	0.134	5.82259e-174	GMP	RABGEF1	7:66741883:+
3.72109e-06	0.494968	0.013	0.009	0.0123763	GMP	ARPC2	2:218235983:+
1.79067e-08	0.490465	0.015	0.01	5.95578e-05	GMP	TFRC	3:196077473:-
2.36391e-08	0.470988	0.019	0.013	7.86236e-05	GMP	WSB1	17:27302153:+
3.30991e-10	0.469068	0.03	0.022	1.10088e-06	GMP	COP1	1:176070496:-
4.00369e-10	0.462511	0.023	0.016	1.33163e-06	GMP	ETV6	12:11660479:+
1.773e-09	0.408024	0.032	0.024	5.897e-06	GMP	FOXK2	17:82577007:+
1.63621e-11	0.37267	0.097	0.081	5.44204e-08	GMP	IL18	11:112143413:-
5.11231e-09	0.315667	0.049	0.039	1.70035e-05	GMP	LCP2	5:170272815:-
1.01823e-10	0.251284	0.029	0.021	3.38663e-07	GMP	RAB7A	3:128740654:+
3.32569e-06	0.180743	0.012	0.008	0.0110613	GMP	LYN	8:55889995:+

### Sheet: Cluster_MEP
MEP marker editing sites (p_val_adj < 0.05)
p_val	avg_log2FC	pct.1	pct.2	p_val_adj	cluster	gene	editingSite
5.13846e-61	3.20531	0.011	0.001	1.70905e-57	MEP	SP140L	2:230403496:+
1.64002e-54	3.10462	0.011	0.001	5.45472e-51	MEP	CDC42BPA	1:227310851:-
1.07026e-68	2.844	0.015	0.002	3.55969e-65	MEP	GMPR	6:16256006:+
1.15699e-42	2.72498	0.01	0.002	3.84816e-39	MEP	TFR2	7:100633873:-
1.82206e-76	2.6625	0.018	0.003	6.06018e-73	MEP	ELMO1	7:37092596:-
5.32079e-79	2.59463	0.019	0.003	1.76969e-75	MEP	RYR3	15:33336868:+
4.36133e-78	2.58595	0.019	0.003	1.45058e-74	MEP	NFIA	1:61113455:+
3.21523e-46	2.56312	0.011	0.002	1.06939e-42	MEP	CDC42BPA	1:227310811:-
8.49946e-178	2.55831	0.049	0.01	2.82692e-174	MEP	CTSB	8:11844424:-
9.90417e-44	2.45626	0.012	0.003	3.29413e-40	MEP	GPR155	2:174483732:-
4.41323e-96	2.45155	0.026	0.005	1.46784e-92	MEP	GMPR	6:16255944:+
7.47046e-143	2.40016	0.039	0.008	2.48468e-139	MEP	GMPR	6:16255987:+
2.96369e-51	2.39365	0.015	0.003	9.85725e-48	MEP	FN3K	17:82736416:+
2.74174e-49	2.34521	0.013	0.003	9.11903e-46	MEP	TANGO2	22:20060199:+
1.56171e-67	2.34402	0.019	0.004	5.19426e-64	MEP	GMPR	6:16256030:+
8.36601e-44	2.33843	0.012	0.002	2.78254e-40	MEP	RYR3	15:33336870:+
8.06069e-104	2.25158	0.032	0.007	2.68099e-100	MEP	GMPR	6:16255952:+
9.90473e-232	2.23083	0.074	0.017	3.29431e-228	MEP	TFR2	7:100639949:-
3.40675e-123	2.21862	0.037	0.008	1.13308e-119	MEP	PRPF4	9:113291966:+
1.37701e-46	2.21629	0.015	0.003	4.57993e-43	MEP	LTBP1	2:33320242:+
3.6711e-88	2.04139	0.03	0.007	1.22101e-84	MEP	GMPR	6:16256038:+
1.06912e-172	2.04	0.059	0.014	3.55591e-169	MEP	GMPR	6:16256010:+
1.16744e-37	2.0249	0.013	0.003	3.88291e-34	MEP	GMPR	6:16256122:+
8.22925e-36	2.00496	0.012	0.003	2.73705e-32	MEP	MIR1268A	9:128378398:+
3.43813e-46	1.97237	0.016	0.004	1.14352e-42	MEP	NOP58	2:202299250:+
3.59715e-38	1.96058	0.014	0.004	1.19641e-34	MEP	ATP6V0A1	17:42470894:+
6.68775e-85	1.96058	0.033	0.009	2.22434e-81	MEP	GMPR	6:16256118:+
2.00479e-70	1.91869	0.027	0.007	6.66792e-67	MEP	LIN52	14:74086462:+
1.56802e-40	1.8744	0.015	0.004	5.21524e-37	MEP	LOC339192	17:45218734:-
0	1.8632	0.161	0.042	0	MEP	KRT10	17:40818360:-
1.6179e-247	1.84997	0.098	0.027	5.38112e-244	MEP	ANKLE1	19:17287460:+
2.81316e-72	1.84422	0.028	0.008	9.35656e-69	MEP	PHTF1	1:113750187:-
8.81958e-203	1.79368	0.08	0.022	2.93339e-199	MEP	CASP3	4:184630812:-
1.07257e-134	1.78584	0.059	0.017	3.56738e-131	MEP	DDX42	17:63819095:+
8.63512e-82	1.75792	0.038	0.012	2.87204e-78	MEP	GMPR	6:16256109:+
8.30962e-44	1.74538	0.017	0.005	2.76378e-40	MEP	SLC12A6	15:34231728:-
1.04018e-24	1.74528	0.011	0.003	3.45964e-21	MEP	EPS15	1:51428670:-
5.68771e-44	1.73117	0.019	0.006	1.89173e-40	MEP	LOC339192	17:45218708:-
2.16943e-35	1.72955	0.016	0.005	7.21553e-32	MEP	SMCHD1	18:2785519:+
1.13397e-25	1.72581	0.012	0.004	3.77159e-22	MEP	GMPR	6:16256069:+
6.53155e-69	1.72298	0.032	0.01	2.17239e-65	MEP	GMPR	6:16256096:+
0	1.71801	0.16	0.043	0	MEP	UBC	12:124911942:-
8.82748e-22	1.71689	0.011	0.004	2.93602e-18	MEP	FAM178B	2:96881194:-
7.81948e-25	1.71606	0.011	0.004	2.60076e-21	MEP	GMPR	6:16256105:+
1.34871e-31	1.69761	0.013	0.004	4.48581e-28	MEP	SLC12A6	15:34231754:-
2.95896e-93	1.6954	0.045	0.015	9.84151e-90	MEP	GMPR	6:16256161:+
2.23068e-27	1.69351	0.011	0.003	7.41925e-24	MEP	ANKRD10	13:110898936:-
5.53024e-87	1.67521	0.041	0.013	1.83936e-83	MEP	GMPR	6:16256095:+
5.05806e-42	1.65626	0.018	0.005	1.68231e-38	MEP	WRN	8:31059801:+
3.73736e-22	1.6518	0.011	0.004	1.24305e-18	MEP	ELOVL5	6:53293482:-
2.44666e-39	1.64429	0.019	0.006	8.13759e-36	MEP	GMPR	6:16256141:+
7.94339e-30	1.64273	0.014	0.005	2.64197e-26	MEP	LMO2	11:33877603:-
3.91906e-36	1.63881	0.019	0.007	1.30348e-32	MEP	WRN	8:31059935:+
7.19514e-54	1.62446	0.028	0.009	2.3931e-50	MEP	NCOR1	17:16043903:-
6.85628e-37	1.61541	0.019	0.006	2.2804e-33	MEP	ANKRD27	19:32630019:-
9.3875e-92	1.60986	0.044	0.014	3.12228e-88	MEP	CAVIN1	17:42403872:-
1.77403e-45	1.60753	0.025	0.009	5.90042e-42	MEP	INTS7	1:211941518:-
1.95908e-83	1.6008	0.041	0.013	6.51592e-80	MEP	ELOVL5	6:53331021:-
7.57419e-26	1.5982	0.013	0.004	2.51918e-22	MEP	WDR92	2:68131209:-
1.67061e-37	1.58268	0.021	0.008	5.55644e-34	MEP	TFR2	7:100625197:-
2.63438e-22	1.57692	0.011	0.004	8.76195e-19	MEP	WRN	8:31059945:+
4.41035e-25	1.56645	0.012	0.004	1.46688e-21	MEP	SLC12A6	15:34231836:-
3.04903e-44	1.56095	0.024	0.008	1.01411e-40	MEP	WDR5	9:134137521:+
5.44253e-28	1.54814	0.013	0.004	1.81018e-24	MEP	PIGH	14:67592966:-
1.15858e-17	1.54113	0.01	0.004	3.85343e-14	MEP	TFR2	7:100624681:-
8.42413e-37	1.4884	0.021	0.007	2.80186e-33	MEP	SNRNP40	1:31262275:-
3.23342e-43	1.48574	0.024	0.008	1.07543e-39	MEP	DNAJA1	9:33037448:+
4.33949e-26	1.47891	0.015	0.005	1.44331e-22	MEP	ELOVL5	6:53293564:-
4.78295e-25	1.46054	0.016	0.006	1.59081e-21	MEP	TFRC	3:196070503:-
5.09798e-28	1.44742	0.017	0.007	1.69559e-24	MEP	DMAC2L	14:50326005:+
4.91644e-38	1.43048	0.026	0.01	1.63521e-34	MEP	METTL21A	2:207612224:-
5.54095e-44	1.39073	0.029	0.011	1.84292e-40	MEP	GMPR	6:16256260:+
1.8657e-100	1.38679	0.062	0.023	6.20533e-97	MEP	TFRC	3:196070504:-
2.15735e-41	1.38515	0.026	0.01	7.17535e-38	MEP	MYO15B	17:75605123:+
1.34347e-32	1.35877	0.02	0.008	4.46837e-29	MEP	STAM	10:17702785:+
6.66184e-21	1.35037	0.015	0.006	2.21573e-17	MEP	SLX1A-SULT1A3,SLX1B-SULT1A4	16:29458857:+
4.57886e-34	1.33985	0.024	0.01	1.52293e-30	MEP	DENND4A	15:65754091:-
6.65711e-33	1.31148	0.024	0.01	2.21416e-29	MEP	SPN	16:29670289:+
2.84617e-186	1.30699	0.124	0.048	9.46638e-183	MEP	CCT2	12:69593008:+
5.42139e-43	1.30399	0.029	0.012	1.80315e-39	MEP	MED25	19:49821657:+
3.59701e-15	1.30328	0.01	0.004	1.19636e-11	MEP	CEBPZOS	2:37202483:+
1.15044e-15	1.30075	0.012	0.005	3.82636e-12	MEP	EIF2S3	X:24077169:+
8.94139e-64	1.29309	0.044	0.018	2.97391e-60	MEP	SLX1A-SULT1A3,SLX1B-SULT1A4	16:29458885:+
1.7443e-18	1.28086	0.014	0.006	5.80153e-15	MEP	PSMA3	14:58258252:+
1.72335e-57	1.27369	0.054	0.025	5.73186e-54	MEP	DNAJB4	1:78004467:+
8.62699e-24	1.26776	0.02	0.009	2.86934e-20	MEP	SPN	16:29670239:+
6.30373e-24	1.2662	0.016	0.006	2.09662e-20	MEP	STXBP5	6:147211189:+
2.3611e-74	1.26391	0.053	0.021	7.85301e-71	MEP	PRXL2A	10:80432369:+
1.17657e-18	1.26169	0.01	0.004	3.91328e-15	MEP	SLC12A6	15:34231819:-
9.53816e-56	1.25427	0.045	0.019	3.17239e-52	MEP	H2AZ2	7:44833301:-
1.78857e-34	1.24708	0.027	0.012	5.94878e-31	MEP	C9orf40	9:74951528:-
2.0441e-19	1.23406	0.015	0.006	6.79868e-16	MEP	WRN	8:31059959:+
1.1421e-12	1.22796	0.011	0.005	3.79862e-09	MEP	SLX1A-SULT1A3,SLX1B-SULT1A4	16:29458889:+
1.36773e-40	1.2204	0.033	0.014	4.54907e-37	MEP	PSTPIP2	18:46024346:-
1.07121e-13	1.20151	0.011	0.005	3.56284e-10	MEP	EIF3A	10:119072521:-
1.16722e-14	1.19473	0.01	0.004	3.88218e-11	MEP	ZNF83	19:52618647:-
1.2371e-31	1.18771	0.028	0.013	4.11458e-28	MEP	PVT1	8:127997155:+
2.74828e-24	1.14352	0.022	0.01	9.14078e-21	MEP	PRPF3	1:150339933:+
1.25046e-20	1.11263	0.023	0.012	4.15903e-17	MEP	MRTO4	1:19260007:+
5.59478e-17	1.10777	0.015	0.007	1.86082e-13	MEP	TCEA1	8:53993200:-
1.16138e-18	1.09526	0.019	0.009	3.86273e-15	MEP	PRPF3	1:150339932:+
9.9213e-54	1.09033	0.05	0.023	3.29983e-50	MEP	WRN	8:31059802:+
9.83891e-12	1.08245	0.011	0.006	3.27242e-08	MEP	DFFA	1:10461143:-
7.68951e-25	1.08082	0.02	0.008	2.55753e-21	MEP	CASP6	4:109689108:-
2.71939e-12	1.07925	0.011	0.005	9.04469e-09	MEP	FAM178B	2:96881210:-
2.6316e-10	1.0791	0.01	0.005	8.75272e-07	MEP	UPF3A	13:114284283:+
2.90019e-24	1.07584	0.023	0.011	9.64602e-21	MEP	SRSF4	1:29172551:-
5.44339e-59	1.07184	0.06	0.028	1.81047e-55	MEP	EIF3A	10:119071861:-
2.57289e-101	1.06863	0.089	0.04	8.55742e-98	MEP	LMO2	11:33877567:-
7.68491e-23	1.06423	0.023	0.011	2.556e-19	MEP	EIF3A	10:119072734:-
1.09515e-24	1.05726	0.02	0.009	3.64247e-21	MEP	LMO2	11:33877605:-
1.05323e-53	1.05701	0.045	0.02	3.50303e-50	MEP	CENPH	5:69210140:+
9.03871e-68	1.05393	0.069	0.033	3.00628e-64	MEP	C15orf40	15:83005409:-
1.10957e-14	1.04866	0.016	0.008	3.69045e-11	MEP	PRPF3	1:150339931:+
6.1639e-70	1.0478	0.064	0.029	2.05011e-66	MEP	MRTO4	1:19259025:+
3.52088e-52	1.04059	0.059	0.03	1.17104e-48	MEP	BLOC1S5-TXNDC5	6:7881698:-
1.66294e-30	1.02435	0.028	0.013	5.53095e-27	MEP	METAP2	12:95476291:+
5.30239e-09	1.02257	0.01	0.005	1.76357e-05	MEP	SPN	16:29669410:+
4.31836e-65	1.01761	0.071	0.035	1.43629e-61	MEP	RFC2	7:74231776:-
3.51328e-62	1.01451	0.07	0.035	1.16852e-58	MEP	ATP13A3	3:194408293:-
3.2706e-175	1.00303	0.164	0.076	1.0878e-171	MEP	MRTO4	1:19259059:+
4.72321e-46	1.00199	0.052	0.026	1.57094e-42	MEP	EIF3A	10:119071836:-
2.80481e-21	1.00088	0.026	0.013	9.32881e-18	MEP	MRTO4	1:19259964:+
3.44179e-12	0.999889	0.014	0.007	1.14474e-08	MEP	GMPR	6:16256261:+
8.71661e-51	0.99804	0.059	0.03	2.89914e-47	MEP	NOP58	2:202299140:+
1.97546e-56	0.994617	0.052	0.024	6.57037e-53	MEP	LMO2	11:33877589:-
1.16645e-75	0.982047	0.068	0.031	3.87963e-72	MEP	RFC2	7:74231817:-
5.51474e-31	0.977864	0.037	0.019	1.8342e-27	MEP	LMO2	11:33877527:-
1.1224e-15	0.976757	0.018	0.009	3.73309e-12	MEP	HNRNPL	19:38844917:-
4.36607e-29	0.962356	0.035	0.018	1.45215e-25	MEP	TIMM29	19:10930130:+
5.91971e-16	0.950205	0.022	0.012	1.9689e-12	MEP	SPN	16:29670378:+
1.30583e-19	0.948878	0.024	0.013	4.34318e-16	MEP	WRN	8:31059977:+
7.56642e-34	0.940477	0.042	0.021	2.51659e-30	MEP	EIF3A	10:119071858:-
1.8375e-35	0.936487	0.044	0.023	6.11154e-32	MEP	NOP58	2:202299143:+
3.68626e-32	0.920284	0.043	0.023	1.22605e-28	MEP	UBAC2	13:99325310:+
3.47978e-32	0.911847	0.032	0.015	1.15738e-28	MEP	KLF3	4:38680889:+
2.69206e-40	0.903881	0.053	0.028	8.95379e-37	MEP	APOBEC3C	22:39019900:+
1.49845e-14	0.900202	0.02	0.011	4.98384e-11	MEP	ATP13A3	3:194408262:-
4.03774e-12	0.882749	0.02	0.012	1.34295e-08	MEP	ANKRD10	13:110898870:-
9.76568e-80	0.882141	0.09	0.044	3.24807e-76	MEP	LMO2	11:33877616:-
4.69309e-17	0.882138	0.022	0.012	1.56092e-13	MEP	METAP2	12:95476409:+
1.11027e-12	0.881388	0.017	0.009	3.69277e-09	MEP	FDPS	1:155312868:+
8.53753e-17	0.866257	0.022	0.011	2.83958e-13	MEP	STAG3L5P-PVRIG2P-PILRB,STAG3L5P	7:100340180:+
3.69849e-09	0.865983	0.012	0.007	1.23012e-05	MEP	CPT1A	11:68756000:-
1.11018e-24	0.845166	0.038	0.021	3.69245e-21	MEP	MYO15B	17:75605166:+
4.34352e-10	0.842941	0.015	0.009	1.44465e-06	MEP	VHL	3:10153412:+
5.89838e-19	0.837587	0.028	0.016	1.9618e-15	MEP	USP15	12:62332043:+
9.24976e-12	0.81985	0.019	0.011	3.07647e-08	MEP	CEBPZOS	2:37202484:+
7.63485e-15	0.818264	0.022	0.013	2.53935e-11	MEP	ZFAND6	15:80089436:+
1.06966e-09	0.814352	0.016	0.01	3.55768e-06	MEP	HSPA9	5:138570146:-
1.29158e-29	0.809576	0.035	0.017	4.2958e-26	MEP	RFC2	7:74231966:-
1.32756e-29	0.795289	0.054	0.032	4.41547e-26	MEP	DPY19L2	12:63588918:-
7.12277e-06	0.795089	0.01	0.006	0.0236903	MEP	ZNF148	3:125351207:-
2.62303e-13	0.792528	0.021	0.012	8.7242e-10	MEP	ATR	3:142472817:-
1.17975e-17	0.789083	0.026	0.014	3.92386e-14	MEP	METAP2	12:95476292:+
1.33587e-195	0.787861	0.289	0.163	4.4431e-192	MEP	PINK1-AS	1:20651917:-
3.13656e-11	0.786877	0.019	0.011	1.04322e-07	MEP	HSPA9	5:138570138:-
8.85739e-09	0.780835	0.016	0.01	2.94597e-05	MEP	SPG7	16:89513356:+
4.54782e-10	0.776827	0.02	0.012	1.51261e-06	MEP	EXOSC2	9:130704446:+
3.52032e-07	0.756838	0.011	0.007	0.00117086	MEP	LRBA	4:151010690:-
4.45716e-11	0.754181	0.017	0.01	1.48245e-07	MEP	ATP13A3	3:194408294:-
5.89915e-06	0.749224	0.011	0.007	0.0196206	MEP	HTR1F	3:87937803:+
8.51153e-62	0.748912	0.105	0.061	2.83093e-58	MEP	CENPH	5:69210267:+
3.84616e-11	0.740487	0.018	0.01	1.27923e-07	MEP	PHF7	3:52414754:+
1.57289e-25	0.740373	0.054	0.033	5.23142e-22	MEP	HNRNPC	14:21218521:-
3.526e-50	0.739149	0.065	0.034	1.17275e-46	MEP	LMO2	11:33877647:-
1.51395e-20	0.738483	0.033	0.019	5.03539e-17	MEP	METAP2	12:95476287:+
3.36282e-16	0.728907	0.03	0.018	1.11847e-12	MEP	SPN	16:29670368:+
6.77702e-09	0.717088	0.016	0.009	2.25404e-05	MEP	SLC25A16	10:68525592:-
6.94714e-20	0.709359	0.033	0.019	2.31062e-16	MEP	USP15	12:62330452:+
4.4225e-16	0.702082	0.016	0.008	1.47092e-12	MEP	RPL7L1	6:42886873:+
2.03117e-28	0.696683	0.073	0.047	6.75566e-25	MEP	C9orf78	9:129827880:-
2.96079e-09	0.693281	0.023	0.015	9.84759e-06	MEP	MRPS16	10:73249059:-
8.19239e-06	0.689076	0.01	0.006	0.0272479	MEP	FIRRE	X:131739501:-
2.7816e-84	0.688982	0.172	0.105	9.25159e-81	MEP	WDR6	3:49015786:+
1.73598e-80	0.687	0.11	0.058	5.77386e-77	MEP	APOBEC3C	22:39020076:+
8.38126e-10	0.667492	0.019	0.012	2.78761e-06	MEP	HSPA9	5:138570137:-
9.4005e-28	0.659065	0.059	0.036	3.12661e-24	MEP	ATP13A3	3:194408316:-
1.30602e-11	0.652229	0.03	0.019	4.34381e-08	MEP	WRN	8:31075527:+
4.30868e-06	0.644555	0.014	0.009	0.0143307	MEP	SRSF4	1:29172429:-
1.76176e-10	0.644274	0.025	0.016	5.85962e-07	MEP	EIF4B	12:53030592:+
4.85508e-16	0.640249	0.035	0.022	1.6148e-12	MEP	EXOSC2	9:130704410:+
2.05107e-34	0.632747	0.045	0.023	6.82187e-31	MEP	APOBEC3C	22:39020030:+
1.15831e-06	0.614367	0.01	0.006	0.00385253	MEP	APOBEC3C	22:39019867:+
5.41991e-19	0.614326	0.045	0.028	1.80266e-15	MEP	APOBEC3C	22:39019906:+
4.6828e-21	0.607309	0.064	0.043	1.5575e-17	MEP	HNRNPC	14:21218518:-
1.11858e-13	0.603423	0.037	0.024	3.72038e-10	MEP	ZFAND6	15:80089439:+
1.3755e-07	0.603417	0.02	0.013	0.000457491	MEP	SPG7	16:89513396:+
5.30245e-18	0.603046	0.052	0.034	1.76359e-14	MEP	NME6	3:48294318:-
2.38891e-10	0.601265	0.025	0.016	7.9455e-07	MEP	SNHG14	15:24963405:+
2.56184e-48	0.598348	0.102	0.062	8.52067e-45	MEP	LMO2	11:33877707:-
3.79085e-08	0.597084	0.023	0.016	0.000126084	MEP	NUP88	17:5386713:-
5.61503e-60	0.591271	0.149	0.096	1.86756e-56	MEP	PINK1-AS	1:20651964:-
1.73365e-07	0.589135	0.023	0.016	0.000576613	MEP	SPG7	16:89513352:+
8.30252e-40	0.58042	0.126	0.085	2.76142e-36	MEP	RNF130	5:180010058:-
3.82812e-40	0.577669	0.081	0.049	1.27323e-36	MEP	H2AZ2	7:44834921:-
3.82537e-19	0.552295	0.061	0.042	1.27232e-15	MEP	ANKRD10	13:110898930:-
1.55274e-12	0.549306	0.047	0.033	5.16441e-09	MEP	EIF4B	12:53030522:+
1.33868e-09	0.545197	0.03	0.021	4.45245e-06	MEP	DENND4A	15:65768303:-
1.43146e-05	0.543025	0.01	0.006	0.0476104	MEP	ELOVL5	6:53346153:-
1.3858e-49	0.528487	0.06	0.03	4.60918e-46	MEP	SNHG3	1:28509335:+
2.44863e-18	0.517499	0.07	0.049	8.14416e-15	MEP	RPS19	19:41872775:+
4.31455e-09	0.50292	0.038	0.028	1.43502e-05	MEP	RPS19	19:41872774:+
1.22698e-05	0.490273	0.015	0.01	0.0408095	MEP	PTBP2	1:96796198:+
2.74246e-07	0.477331	0.027	0.019	0.000912144	MEP	H2AZ2	7:44833300:-
3.1247e-06	0.472754	0.025	0.018	0.0103927	MEP	SCFD1	14:30678058:+
1.18081e-07	0.452268	0.033	0.024	0.000392738	MEP	ZCCHC7	9:37164402:+
6.8973e-27	0.436497	0.07	0.045	2.29404e-23	MEP	H2AZ2	7:44835063:-
3.72529e-09	0.426714	0.049	0.037	1.23903e-05	MEP	C11orf58	11:16740578:+
8.19016e-10	0.426614	0.026	0.017	2.72405e-06	MEP	ELOVL5	6:53330660:-
6.03442e-23	0.420734	0.082	0.056	2.00705e-19	MEP	LMO2	11:33877744:-
1.07467e-05	0.402285	0.034	0.026	0.0357435	MEP	POLR2J3	7:102566473:-
4.0948e-08	0.395748	0.047	0.036	0.000136193	MEP	UBE2E1	3:23846565:+
1.46264e-05	0.39435	0.034	0.026	0.0486473	MEP	RUNX1	21:34863804:-
4.75199e-07	0.355243	0.041	0.031	0.00158051	MEP	RB1CC1	8:52698899:-
4.70606e-08	0.33761	0.05	0.039	0.000156524	MEP	USP15	12:62330439:+
2.20441e-08	0.317768	0.069	0.055	7.33188e-05	MEP	RPSA	3:39409382:+
9.2072e-12	0.306261	0.092	0.073	3.06232e-08	MEP	RPSA	3:39409399:+
2.25463e-14	0.287306	0.068	0.049	7.49889e-11	MEP	TRUB2	9:128309254:-

### Sheet: Cluster_HSC
HSC marker editing sites (p_val_adj < 0.05)
p_val	avg_log2FC	pct.1	pct.2	p_val_adj	cluster	gene	editingSite
7.4923e-246	4.77858	0.03	0.001	2.49194e-242	HSC	CABLES1	18:23205280:+
1.24814e-77	4.17006	0.01	0	4.15131e-74	HSC	CABLES1	18:23205462:+
6.28539e-55	2.7972	0.013	0.002	2.09052e-51	HSC	TFDP2	3:141948915:-
1.55063e-45	2.40594	0.013	0.002	5.1574e-42	HSC	LAPTM4B	8:97800716:+
2.11568e-75	2.3945	0.023	0.004	7.03677e-72	HSC	NLRC3	16:3576827:-
1.57566e-56	2.37246	0.02	0.004	5.24065e-53	HSC	LMNA	1:156132042:+
2.94783e-28	2.35654	0.01	0.002	9.80449e-25	HSC	PHTF1	1:113750262:-
2.08964e-55	2.35447	0.02	0.004	6.95014e-52	HSC	LMNA	1:156132038:+
6.32522e-40	2.31079	0.014	0.003	2.10377e-36	HSC	HLA-DQB1	6:32659590:-
5.18658e-46	2.2952	0.016	0.003	1.72506e-42	HSC	HLA-DQB1	6:32659602:-
5.18775e-74	2.2754	0.024	0.005	1.72544e-70	HSC	HTR1F	3:87937830:+
3.22517e-44	2.26667	0.016	0.003	1.07269e-40	HSC	HLA-DQB1	6:32659613:-
4.62221e-39	2.24321	0.014	0.003	1.53735e-35	HSC	CHST11	12:104681972:+
5.85733e-37	2.20491	0.013	0.003	1.94815e-33	HSC	IQGAP2	5:76610181:+
2.95947e-26	2.20016	0.01	0.002	9.8432e-23	HSC	PHTF1	1:113750256:-
2.87912e-44	2.17974	0.016	0.003	9.57595e-41	HSC	HTR1F	3:87864734:+
8.35987e-33	2.11424	0.012	0.002	2.78049e-29	HSC	TNRC18	7:5412071:-
5.78842e-29	2.11355	0.011	0.002	1.92523e-25	HSC	FOXN3	14:89533474:-
1.17002e-16	2.04913	0.01	0.003	3.8915e-13	HSC	PBX1	1:164604121:+
9.94472e-26	2.0489	0.012	0.003	3.30761e-22	HSC	SESN3	11:95209829:-
8.59409e-23	2.03393	0.01	0.003	2.8584e-19	HSC	ZNF292	6:87241620:+
4.46203e-25	2.02473	0.011	0.003	1.48407e-21	HSC	KMT2C	7:152308513:-
6.77625e-23	1.98086	0.011	0.003	2.25378e-19	HSC	TGIF2-RAB5IF,TGIF2	20:36583125:+
5.33939e-35	1.96902	0.014	0.003	1.77588e-31	HSC	NLRC3	16:3576873:-
4.27309e-27	1.93735	0.013	0.003	1.42123e-23	HSC	PMS2P1	7:100322947:-
3.50195e-60	1.92203	0.024	0.006	1.16475e-56	HSC	PPP1CB	2:28789782:+
1.57386e-31	1.91919	0.016	0.004	5.23466e-28	HSC	SNHG30	17:35574227:+
6.54079e-26	1.89398	0.012	0.003	2.17547e-22	HSC	SQSTM1	5:179823416:+
1.21968e-29	1.85464	0.016	0.005	4.05667e-26	HSC	C16orf72	16:9106490:+
6.40162e-21	1.85255	0.01	0.003	2.12918e-17	HSC	MECP2	X:154090241:-
5.49471e-29	1.82584	0.014	0.004	1.82754e-25	HSC	MSI2	17:57460239:+
1.65462e-48	1.79794	0.026	0.007	5.50327e-45	HSC	RAD51-AS1	15:40693876:-
3.95364e-41	1.79369	0.023	0.007	1.31498e-37	HSC	CCZ1P-OR7E38P,CZ1P-ASNS	7:97971506:-
4.01902e-21	1.74434	0.012	0.004	1.33673e-17	HSC	CSNK1D	17:82265316:-
1.42605e-21	1.74416	0.012	0.003	4.74303e-18	HSC	GNB1	1:1803797:-
8.30631e-32	1.69891	0.019	0.006	2.76268e-28	HSC	ASB16-AS1	17:44176151:-
1.19591e-31	1.6979	0.02	0.006	3.97758e-28	HSC	RNF4	4:2505885:+
1.06104e-21	1.68883	0.013	0.004	3.52901e-18	HSC	MED13	17:62048171:-
5.83095e-26	1.68228	0.019	0.007	1.93937e-22	HSC	RAP1B	12:68613240:+
1.22762e-16	1.67481	0.01	0.003	4.08307e-13	HSC	EEF1AKMT2	10:124790056:-
1.84439e-32	1.63781	0.019	0.006	6.13445e-29	HSC	JAK3	19:17825712:-
3.96446e-21	1.62529	0.012	0.004	1.31858e-17	HSC	GNB1	1:1803749:-
1.5815e-153	1.60347	0.099	0.032	5.26008e-150	HSC	FNBP1	9:129893436:-
1.08765e-23	1.58217	0.014	0.004	3.61754e-20	HSC	MSI2	17:57450592:+
5.34439e-34	1.56254	0.023	0.008	1.77754e-30	HSC	C11orf58	11:16751285:+
4.90606e-49	1.55738	0.029	0.009	1.63176e-45	HSC	NLRC3	16:3576831:-
1.43227e-26	1.53688	0.019	0.007	4.76372e-23	HSC	PUM1	1:30999507:-
4.96036e-19	1.52976	0.014	0.005	1.64982e-15	HSC	GNB1	1:1874495:-
3.02094e-22	1.50766	0.016	0.006	1.00477e-18	HSC	BRF1	14:105292499:-
1.39901e-42	1.49763	0.034	0.013	4.6531e-39	HSC	LRRFIP2	3:37072419:-
4.50302e-15	1.47651	0.011	0.004	1.4977e-11	HSC	MGRN1	16:4669327:+
1.00296e-13	1.47481	0.012	0.005	3.33583e-10	HSC	GABPB1-AS1	15:50358040:+
9.18254e-15	1.44171	0.012	0.005	3.05411e-11	HSC	NUCKS1	1:205732659:-
4.36066e-83	1.43375	0.069	0.026	1.45036e-79	HSC	LRBA	4:151012973:-
2.63483e-20	1.42348	0.017	0.006	8.76345e-17	HSC	USP22	17:21000901:-
7.20605e-54	1.416	0.042	0.015	2.39673e-50	HSC	MAFF	22:38216204:+
3.78923e-64	1.39532	0.055	0.021	1.2603e-60	HSC	PPP6R3	11:68478787:+
4.87115e-16	1.37703	0.014	0.006	1.62014e-12	HSC	MIR3936HG	5:132365787:-
4.18601e-30	1.37133	0.029	0.012	1.39227e-26	HSC	GABPB1-AS1	15:50358158:+
1.09744e-32	1.33542	0.039	0.018	3.65007e-29	HSC	PBX1	1:164604155:+
7.8085e-15	1.31277	0.015	0.006	2.59711e-11	HSC	PSMG2	18:12721000:+
2.98913e-12	1.31022	0.012	0.005	9.94183e-09	HSC	ZNF83	19:52618557:-
1.4577e-11	1.30706	0.01	0.004	4.84832e-08	HSC	UBE2B	5:134383583:+
6.6314e-18	1.30313	0.016	0.006	2.20561e-14	HSC	HTR1F	3:87937803:+
3.12234e-17	1.30047	0.018	0.008	1.03849e-13	HSC	DDHD2	8:38239240:+
9.59492e-26	1.28308	0.026	0.011	3.19127e-22	HSC	ETV6	12:11784975:+
4.1095e-14	1.28207	0.013	0.005	1.36682e-10	HSC	IP6K1	3:49774217:-
1.47542e-23	1.28137	0.023	0.009	4.90726e-20	HSC	UBE2B	5:134383641:+
3.49056e-11	1.26518	0.01	0.004	1.16096e-07	HSC	RAP1B	12:68616516:+
4.11885e-39	1.26253	0.039	0.016	1.36993e-35	HSC	RNF220	1:44626828:+
3.36021e-11	1.25587	0.011	0.005	1.11761e-07	HSC	RILPL2	12:123435528:-
9.49949e-36	1.25151	0.036	0.015	3.15953e-32	HSC	DANT2	X:115931156:-
7.78515e-12	1.22625	0.012	0.005	2.58934e-08	HSC	YIPF4	2:32309822:+
2.62018e-13	1.21512	0.014	0.006	8.71473e-10	HSC	ZNF148	3:125351207:-
7.22195e-23	1.19355	0.026	0.012	2.40202e-19	HSC	TNRC18	7:5335146:-
3.1438e-11	1.19006	0.013	0.006	1.04563e-07	HSC	MIR3936HG	5:132365801:-
1.10948e-10	1.17786	0.013	0.006	3.69014e-07	HSC	RNF220	1:44475803:+
8.06716e-21	1.17358	0.022	0.01	2.68314e-17	HSC	SENP6	6:75638881:+
1.34393e-10	1.14152	0.01	0.004	4.46991e-07	HSC	NARF	17:82481610:+
1.54742e-28	1.13566	0.033	0.015	5.14673e-25	HSC	CAMK1D	10:12374786:+
4.59607e-23	1.13305	0.029	0.013	1.52865e-19	HSC	TCF25	16:89886683:+
4.74277e-23	1.13301	0.025	0.011	1.57745e-19	HSC	UBE2B	5:134383633:+
1.83661e-08	1.12938	0.01	0.005	6.10858e-05	HSC	SLC25A16	10:68525574:-
5.44282e-92	1.12878	0.114	0.052	1.81028e-88	HSC	RNF220	1:44552776:+
2.24352e-08	1.12791	0.012	0.006	7.46194e-05	HSC	CSF3R	1:36477953:-
2.62733e-08	1.08874	0.014	0.008	8.73849e-05	HSC	CSF3R	1:36477887:-
1.59531e-15	1.08441	0.024	0.012	5.30601e-12	HSC	CSNK1D	17:82265317:-
1.29046e-08	1.08002	0.01	0.005	4.29206e-05	HSC	AKAP13	15:85678705:+
7.65403e-21	1.0796	0.027	0.013	2.54573e-17	HSC	MSI2	17:57591588:+
1.13646e-46	1.07282	0.057	0.025	3.77988e-43	HSC	SENP6	6:75638829:+
1.20809e-09	1.06712	0.015	0.008	4.01811e-06	HSC	CSF3R	1:36477923:-
5.03642e-12	1.06029	0.017	0.008	1.67511e-08	HSC	FTX	X:74208350:-
6.40852e-14	1.05316	0.022	0.011	2.13147e-10	HSC	SLC39A8	4:102338341:-
7.8995e-09	1.05061	0.013	0.007	2.62738e-05	HSC	ELOVL5	6:53293564:-
3.95318e-06	1.04836	0.01	0.005	0.0131483	HSC	TNRC18	7:5414551:-
2.0179e-11	1.0448	0.016	0.008	6.71154e-08	HSC	MIR3936HG	5:132365868:-
2.11336e-80	1.03359	0.122	0.061	7.02904e-77	HSC	CCZ1P-OR7E38P,CZ1P-ASNS	7:97971501:-
6.23735e-44	1.02358	0.072	0.037	2.07454e-40	HSC	GABPB1-AS1	15:50358184:+
3.35457e-22	1.02194	0.053	0.031	1.11573e-18	HSC	EIF2S3	X:24077208:+
6.0318e-32	1.0202	0.048	0.024	2.00618e-28	HSC	C11orf58	11:16740696:+
4.52072e-64	1.01656	0.084	0.039	1.50359e-60	HSC	SERPINB1	6:2832544:-
1.41155e-17	1.01454	0.024	0.012	4.69482e-14	HSC	RB1CC1	8:52698933:-
1.53869e-10	1.01315	0.017	0.009	5.11769e-07	HSC	ELF1	13:41012205:-
2.20803e-07	1.00297	0.013	0.007	0.000734392	HSC	PTBP2	1:96797989:+
1.29975e-08	1.00028	0.012	0.006	4.32298e-05	HSC	GABPB1-AS1	15:50358110:+
1.52297e-07	0.999235	0.011	0.005	0.000506541	HSC	ELF1	13:41012169:-
3.14115e-09	0.998439	0.015	0.008	1.04475e-05	HSC	PSTPIP2	18:46024384:-
1.27344e-08	0.994815	0.013	0.007	4.23545e-05	HSC	TAOK3	12:118332004:-
2.21407e-11	0.989035	0.019	0.01	7.36399e-08	HSC	ANKRD11	16:89337630:-
6.8221e-19	0.977448	0.021	0.009	2.26903e-15	HSC	MSI2	17:57427319:+
1.20201e-08	0.977152	0.013	0.007	3.99789e-05	HSC	FTX	X:74266463:-
9.17413e-07	0.958212	0.011	0.006	0.00305132	HSC	FTX	X:74266408:-
8.65029e-07	0.953493	0.01	0.005	0.00287709	HSC	STAG3L3	7:72996930:-
2.13159e-18	0.949407	0.032	0.017	7.08966e-15	HSC	ELOVL5	6:53330636:-
1.66107e-08	0.946342	0.013	0.007	5.52471e-05	HSC	RIPOR2	6:25016106:-
5.0285e-21	0.944313	0.034	0.017	1.67248e-17	HSC	TCF25	16:89886615:+
4.98038e-08	0.928035	0.018	0.01	0.000165647	HSC	LYRM7	5:131201193:+
5.14653e-16	0.920158	0.031	0.017	1.71174e-12	HSC	ELOVL5	6:53330660:-
1.69236e-24	0.916015	0.051	0.028	5.62878e-21	HSC	LRRFIP2	3:37072309:-
1.10632e-07	0.903189	0.014	0.007	0.000367961	HSC	ORAI2	7:102448522:+
2.43974e-12	0.87719	0.014	0.006	8.11457e-09	HSC	PHTF1	1:113715572:-
4.66125e-10	0.876868	0.036	0.023	1.55033e-06	HSC	CSF3R	1:36476825:-
1.06774e-21	0.868772	0.066	0.041	3.5513e-18	HSC	CSF3R	1:36478030:-
7.86423e-08	0.857318	0.013	0.007	0.000261564	HSC	LRBA	4:151010690:-
3.85358e-16	0.856269	0.039	0.023	1.2817e-12	HSC	DNAJB6	7:157373926:+
2.85174e-11	0.854576	0.022	0.012	9.4849e-08	HSC	PAN3	13:28188543:+
1.70605e-13	0.85036	0.032	0.019	5.67431e-10	HSC	ANKRD17	4:73214753:-
8.33487e-07	0.836483	0.053	0.041	0.00277218	HSC	SNHG3	1:28509425:+
7.84822e-15	0.832936	0.029	0.016	2.61032e-11	HSC	STAG3L3	7:72996955:-
1.44195e-15	0.824013	0.058	0.038	4.79592e-12	HSC	CSF3R	1:36478031:-
2.72688e-07	0.811134	0.016	0.009	0.000906959	HSC	TUT4	1:52550702:-
4.85451e-06	0.804739	0.016	0.01	0.0161461	HSC	SLC25A16	10:68525592:-
4.75937e-22	0.795175	0.055	0.033	1.58297e-18	HSC	TPTE2P5	13:40894082:-
1.07959e-10	0.791779	0.031	0.019	3.59072e-07	HSC	RNF130	5:180010184:-
1.4476e-15	0.777771	0.037	0.021	4.81472e-12	HSC	ELF1	13:41012201:-
6.17695e-31	0.775249	0.14	0.096	2.05445e-27	HSC	CSF3R	1:36476916:-
3.05314e-06	0.77207	0.019	0.013	0.0101548	HSC	RNF130	5:180010135:-
3.67816e-13	0.75333	0.04	0.025	1.22336e-09	HSC	METAP2	12:95476378:+
2.41044e-07	0.748707	0.02	0.013	0.000801711	HSC	ORAI2	7:102448590:+
1.63651e-07	0.743243	0.02	0.012	0.000544305	HSC	NCOR1	17:16043903:-
1.94088e-08	0.740001	0.026	0.016	6.45536e-05	HSC	PSTPIP2	18:46024346:-
1.22216e-05	0.739541	0.013	0.008	0.0406491	HSC	LCOR	10:96877818:+
4.23433e-09	0.734141	0.021	0.013	1.40834e-05	HSC	CHST11	12:104492913:+
1.82683e-13	0.728943	0.035	0.021	6.07605e-10	HSC	ELF1	13:41012196:-
3.74921e-16	0.728267	0.06	0.039	1.24699e-12	HSC	CSF3R	1:36477870:-
1.21648e-06	0.725529	0.016	0.009	0.00404602	HSC	FNIP1	5:131764449:-
8.61761e-08	0.721636	0.021	0.013	0.000286622	HSC	TPTE2P5	13:40894024:-
1.68849e-08	0.718772	0.041	0.029	5.61593e-05	HSC	RPSA	3:39409295:+
3.67272e-06	0.710671	0.013	0.008	0.0122155	HSC	LINC00963	9:129504142:+
1.63703e-06	0.691962	0.017	0.01	0.00544476	HSC	RNF220	1:44435765:+
9.78678e-09	0.673841	0.032	0.021	3.25508e-05	HSC	HSPA9	5:138566131:-
2.89481e-45	0.662844	0.231	0.165	9.62813e-42	HSC	CSF3R	1:36476919:-
6.52234e-06	0.660009	0.019	0.013	0.0216933	HSC	STAG3L5P-PVRIG2P-PILRB,STAG3L5P	7:100340180:+
2.05084e-06	0.658832	0.01	0.006	0.0068211	HSC	NARF	17:82481609:+
7.06814e-13	0.657066	0.048	0.032	2.35086e-09	HSC	PUM1	1:30999390:-
4.27465e-21	0.65309	0.098	0.067	1.42175e-17	HSC	CSF3R	1:36477897:-
1.3354e-07	0.649542	0.026	0.017	0.000444153	HSC	PPP1R12A	12:79826487:-
4.40272e-06	0.615176	0.02	0.013	0.0146435	HSC	ELF1	13:41012072:-
6.18053e-12	0.613571	0.055	0.038	2.05565e-08	HSC	CSF3R	1:36477856:-
2.03725e-38	0.565278	0.211	0.152	6.7759e-35	HSC	CSF3R	1:36477959:-
1.63768e-10	0.564476	0.049	0.034	5.44692e-07	HSC	PAN3	13:28194036:+
6.57214e-30	0.560934	0.184	0.134	2.18589e-26	HSC	CSF3R	1:36476878:-
4.89957e-09	0.523912	0.048	0.034	1.6296e-05	HSC	FTX	X:74266411:-
1.28883e-07	0.511885	0.038	0.027	0.000428666	HSC	CNST	1:246568032:+
2.06043e-13	0.500159	0.083	0.06	6.85298e-10	HSC	CSF3R	1:36477832:-
6.78956e-15	0.494013	0.078	0.055	2.25821e-11	HSC	RB1CC1	8:52698928:-
2.35896e-08	0.473542	0.063	0.047	7.84589e-05	HSC	HSPA9	5:138566125:-
3.01572e-08	0.467443	0.046	0.033	0.000100303	HSC	RB1CC1	8:52698854:-
1.01294e-07	0.462111	0.047	0.034	0.000336902	HSC	PAN3	13:28194037:+
9.52952e-10	0.421655	0.097	0.077	3.16952e-06	HSC	ANKRD10	13:110897383:-
2.51592e-08	0.416972	0.062	0.047	8.36796e-05	HSC	GABPB1-AS1	15:50358162:+
1.17573e-05	0.401146	0.046	0.035	0.0391049	HSC	SIK3	11:117070568:-
1.04598e-05	0.374364	0.041	0.031	0.0347894	HSC	ZFAND6	15:80089508:+
8.05386e-06	0.35829	0.048	0.037	0.0267871	HSC	YRDC	1:37803164:-
2.0441e-31	0.357855	0.127	0.083	6.79867e-28	HSC	IL18	11:112143413:-
