## Supplementary Tables for "Single-cell RNA editing defines clinically relevant cellular states in chronic myelomonocytic leukemia": Sup. Tab. 12-13 Survival results.xlsx

### Sheet: survival vs Proportion
Supp. Tab. 12. Cox proportional hazards model using cell proportion of editing clusters.
cluster	n	HR	CI_low	CI_high	p_value	concordance
edClu3	19	3.19854e-39	5.89837e-61	1.73449e-17	0.000517687	0.853571
edClu1_sub12	19	8.50767e-14	7.04709e-23	0.00010271	0.00479179	0.785714
edClu7	19	2.30067e+11	426.266	1.24173e+20	0.010766	0.725
edClu0	19	319.163	0.895756	113720	0.0544496	0.671429
edClu4	19	2.60515e-11	1.6852e-22	4.02729	0.0637411	0.689286
edClu5	19	1.2625e-12	9.30913e-27	171.221	0.0989021	0.639286
edClu2	19	7145.71	2.75159e-06	1.8557e+13	0.422345	0.578571
edClu6	19	6.40692e-05	1.06918e-20	3.83927e+11	0.602425	0.6
edClu1_sub0	19	1.44471	0.00116338	1794.08	0.91938	0.55
edClu8	19	2.29713	8.39316e-11	6.28701e+10	0.945925	0.532143

### Sheet: survival vs MEL
Supp. Tab. 13. Cox proportional hazards model using mean editing level of editing clusters.
cluster	n	HR	CI_low	CI_high	p_value	concordance
edClu1_sub12	19	7.63424e-35	2.31627e-58	2.51619e-11	0.00446497	0.785714
edClu3	19	5.01026e-66	2.16761e-112	1.15808e-19	0.00577189	0.832143
edClu6	19	1.75383e-40	4.3479e-80	0.707453	0.0491369	0.671429
edClu2	19	6.48818e-30	1.53313e-64	274578	0.0985102	0.635714
edClu5	19	4.62374e-16	2.60369e-34	821.1	0.099566	0.646429
edClu4	19	4.54383e-17	1.25667e-38	164294	0.137336	0.646429
edClu7	19	791.267	0.000164387	3.80872e+09	0.395282	0.546429
edClu8	19	21.947	1.00418e-06	4.79663e+08	0.720192	0.517857
edClu0	19	0.0266625	1.39219e-18	510623372584071	0.849715	0.528571
edClu1_sub0	19	0.0192525	4.38105e-28	8.46052e+23	0.895679	0.578571
