## Supplementary Tables for "Single-cell RNA editing defines clinically relevant cellular states in chronic myelomonocytic leukemia": Sup. Tab. 14 SC + Markers + inferCNV.xlsx

### Sheet: Cancer_like
Cancer-like marker editing sites (p_val_adj < 0.05)
p_val	avg_log2FC	pct.1	pct.2	p_val_adj	editingSite	gene
3.46774e-50	8.18138	0.034	0	1.15337e-46	19:43660408:-	PLAUR
2.03829e-27	7.32738	0.018	0	6.77936e-24	8:130001752:-	CYRIB
6.89099e-20	6.97158	0.013	0	2.29194e-16	16:11576463:-	LITAF
5.22074e-24	6.94008	0.016	0	1.73642e-20	19:10275915:+	ICAM1
1.85144e-63	6.87963	0.044	0	6.15791e-60	1:27632339:-	FGR
5.4143e-19	6.85996	0.012	0	1.8008e-15	5:172112823:-	STK10
7.61978e-17	6.74111	0.011	0	2.53434e-13	11:47367896:-	SPI1
4.56262e-20	6.62106	0.013	0	1.51753e-16	19:10276047:+	ICAM1
1.73789e-16	6.54279	0.011	0	5.78024e-13	3:10178180:+	IRAK2
3.23496e-22	6.48855	0.015	0	1.07595e-18	7:73232241:+	NCF1B
4.70519e-15	6.15969	0.01	0	1.56495e-11	20:32094603:+	HCK
2.06249e-15	6.07612	0.01	0	6.85985e-12	19:43662783:-	PLAUR
3.02094e-20	6.06009	0.013	0	1.00476e-16	7:73232292:+	NCF1B
1.514e-25	5.77298	0.018	0	5.03558e-22	4:2840078:+	SH3BP2
4.88683e-22	5.73018	0.015	0	1.62536e-18	7:74785763:+	NCF1
1.23508e-19	5.59851	0.013	0	4.10786e-16	6:37884339:+	ZFAND3
3.0249e-21	5.55236	0.014	0	1.00608e-17	3:14433673:+	SLC6A6
4.70519e-15	5.54269	0.01	0	1.56495e-11	7:73232283:+	NCF1B
5.03887e-18	5.53264	0.012	0	1.67593e-14	4:2840118:+	SH3BP2
1.46464e-18	5.5231	0.013	0	4.8714e-15	8:130001625:-	CYRIB
5.04142e-18	5.49976	0.012	0	1.67678e-14	12:92127570:-	LINC01619
2.0576e-16	5.35168	0.011	0	6.84357e-13	8:55905392:+	LYN
5.05164e-18	5.33374	0.012	0	1.68017e-14	6:41277987:-	TREM1
2.0589e-16	5.32563	0.011	0	6.84789e-13	21:43724611:+	PDXK
6.54439e-33	5.24959	0.023	0	2.17666e-29	1:150732740:-	CTSS
1.26776e-14	5.24946	0.01	0	4.21657e-11	12:92103046:-	LINC01619
8.56404e-18	5.24534	0.012	0	2.8484e-14	4:2840110:+	SH3BP2
3.68373e-15	5.23559	0.01	0	1.22521e-11	4:2840114:+	SH3BP2
1.61618e-15	5.19928	0.01	0	5.37541e-12	15:63568221:+	USP3
7.63495e-18	5.1751	0.012	0	2.53938e-14	16:31364307:+	ITGAX
3.11332e-16	5.14938	0.011	0	1.03549e-12	6:41277984:-	TREM1
1.91678e-14	5.10415	0.01	0	6.37521e-11	19:41341351:-	TGFB1
1.6695e-21	5.08906	0.015	0	5.55276e-18	19:10279648:+	ICAM1
3.21773e-19	4.95027	0.013	0	1.07022e-15	1:44450066:+	RNF220
2.44676e-15	4.88649	0.01	0	8.13792e-12	19:41339254:-	TGFB1
3.80891e-18	4.85611	0.013	0	1.26684e-14	12:121231808:+	P2RX4
1.27224e-14	4.83217	0.01	0	4.23148e-11	8:130001735:-	CYRIB
1.95235e-23	4.78689	0.017	0.001	6.4935e-20	12:7923842:-	SLC2A3
1.025e-16	4.73621	0.012	0	3.40915e-13	1:28579137:-	SNHG12
6.71371e-28	4.71839	0.02	0.001	2.23298e-24	7:131055417:-	LINC-PINT
7.1003e-28	4.70467	0.019	0	2.36156e-24	19:43659352:-	PLAUR
1.11572e-19	4.25988	0.015	0.001	3.7109e-16	5:61379058:+	ZSWIM6
6.1794e-16	3.90375	0.012	0.001	2.05527e-12	3:56620294:-	TASOR
1.59328e-17	3.77831	0.013	0.001	5.29926e-14	17:4713552:+	ARRB2
8.83364e-22	3.59993	0.017	0.001	2.93807e-18	16:11565220:-	LITAF
1.87148e-13	3.46819	0.011	0.001	6.22453e-10	14:71453847:+	SIPA1L1
3.15786e-15	3.4635	0.012	0.001	1.0503e-11	16:31364241:+	ITGAX
4.12467e-19	3.44795	0.015	0.001	1.37186e-15	8:130001747:-	CYRIB
5.56027e-14	3.38459	0.011	0.001	1.84935e-10	12:7923975:-	SLC2A3
8.52244e-13	3.23619	0.011	0.001	2.83456e-09	14:71453929:+	SIPA1L1
3.08273e-12	3.17139	0.01	0.001	1.02532e-08	17:4713551:+	ARRB2
3.39594e-19	3.12579	0.017	0.002	1.12949e-15	7:66745020:+	RABGEF1
1.8581e-21	2.94458	0.019	0.002	6.18005e-18	19:14392792:+	ADGRE5
2.80931e-33	2.93842	0.031	0.004	9.34375e-30	5:61365254:+	ZSWIM6
5.42017e-56	2.93418	0.042	0.001	1.80275e-52	1:150732745:-	CTSS
9.27684e-17	2.90774	0.015	0.002	3.08548e-13	19:49821657:+	MED25
2.14354e-11	2.88839	0.011	0.002	7.12942e-08	1:150565493:-	ADAMTSL4-AS1
6.02819e-26	2.8109	0.025	0.003	2.00497e-22	11:65442619:+	NEAT1
5.25317e-16	2.76571	0.015	0.002	1.7472e-12	5:157090250:-	HAVCR2
2.19271e-27	2.74839	0.027	0.004	7.29294e-24	11:65442678:+	NEAT1
5.30737e-33	2.73263	0.034	0.005	1.76523e-29	5:61365258:+	ZSWIM6
1.515e-14	2.73146	0.016	0.003	5.0389e-11	16:89337630:-	ANKRD11
2.46269e-27	2.67864	0.02	0.001	8.1909e-24	1:150732810:-	CTSS
4.73718e-32	2.66128	0.033	0.005	1.57559e-28	8:130001667:-	CYRIB
2.66695e-12	2.65772	0.011	0.001	8.87026e-09	5:172114621:-	STK10
1.40197e-38	2.65246	0.038	0.005	4.66294e-35	1:28149490:-	PTAFR
3.21573e-25	2.62806	0.027	0.004	1.06955e-21	2:237755803:+	LRRFIP1
1.80288e-14	2.62184	0.014	0.002	5.99636e-11	16:31364784:+	ITGAX
1.92542e-22	2.59111	0.022	0.003	6.40394e-19	20:5601569:-	GPCPD1
1.88683e-09	2.49802	0.01	0.002	6.27558e-06	1:211941518:-	INTS7
1.84886e-14	2.47144	0.014	0.002	6.1493e-11	16:31358411:+	ITGAX
3.35857e-10	2.44245	0.01	0.002	1.11706e-06	1:61113455:+	NFIA
1.29922e-09	2.43269	0.01	0.002	4.32122e-06	14:71453808:+	SIPA1L1
1.6085e-17	2.42539	0.019	0.003	5.34986e-14	14:71453803:+	SIPA1L1
1.96255e-35	2.41908	0.027	0.001	6.52743e-32	1:150732767:-	CTSS
4.00499e-10	2.40996	0.011	0.002	1.33206e-06	1:44475803:+	RNF220
1.58635e-10	2.40726	0.011	0.002	5.27621e-07	13:114284283:+	UPF3A
2.82428e-10	2.36272	0.01	0.002	9.39354e-07	17:10728538:-	TMEM220
3.30517e-13	2.35539	0.015	0.003	1.0993e-09	6:37870188:+	ZFAND3
2.82265e-10	2.35197	0.01	0.002	9.38815e-07	20:36890476:-	SAMHD1
3.98555e-36	2.3428	0.028	0.001	1.32559e-32	1:150732736:-	CTSS
3.5128e-35	2.34052	0.04	0.007	1.16836e-31	8:55906554:+	LYN
1.17284e-16	2.33934	0.02	0.004	3.90085e-13	19:14399354:+	ADGRE5
1.00886e-27	2.29197	0.032	0.006	3.35545e-24	12:66194682:+	IRAK3
8.96585e-21	2.27333	0.024	0.005	2.98204e-17	6:37870178:+	ZFAND3
2.23701e-11	2.23581	0.011	0.002	7.4403e-08	10:19852345:+	PLXDC2
3.26676e-18	2.23298	0.018	0.003	1.08653e-14	17:8963658:-	PIK3R5
9.41488e-17	2.2212	0.018	0.003	3.13139e-13	19:14398554:+	ADGRE5
3.08201e-14	2.18963	0.017	0.003	1.02508e-10	2:218235983:+	ARPC2
3.08567e-09	2.17674	0.01	0.002	1.02629e-05	19:17103807:+	MYO9B
3.36097e-09	2.14357	0.01	0.002	1.11786e-05	1:44434649:+	RNF220
2.60394e-11	2.12992	0.014	0.003	8.6607e-08	1:21324171:-	ECE1
1.86581e-19	2.1281	0.023	0.005	6.20568e-16	12:66194677:+	IRAK3
6.25858e-12	2.10984	0.013	0.002	2.0816e-08	11:65442701:+	NEAT1
3.54151e-09	2.07037	0.011	0.002	1.17791e-05	9:17299122:+	CNTLN
4.15323e-11	2.06307	0.014	0.003	1.38136e-07	11:117005208:-	SIK3
7.75281e-12	2.06208	0.014	0.003	2.57859e-08	17:78422912:+	PGS1
3.94704e-13	2.03297	0.012	0.002	1.31279e-09	4:184822487:-	ACSL1
2.06209e-15	2.02581	0.016	0.003	6.85853e-12	6:14121570:+	CD83
2.14405e-36	1.9701	0.049	0.011	7.1311e-33	8:55906540:+	LYN
2.80855e-09	1.94924	0.012	0.003	9.34124e-06	7:100340180:+	STAG3L5P-PVRIG2P-PILRB,STAG3L5P
7.3109e-10	1.93186	0.012	0.003	2.43161e-06	6:37870180:+	ZFAND3
2.72651e-11	1.9177	0.015	0.004	9.06837e-08	5:138570146:-	HSPA9
8.97475e-11	1.91007	0.015	0.004	2.985e-07	2:127334909:-	MAP3K2
1.64896e-13	1.90004	0.019	0.005	5.48445e-10	13:28273377:+	PAN3
5.92861e-21	1.88879	0.025	0.005	1.97186e-17	1:150570877:-	ADAMTSL4-AS1
5.64186e-10	1.87936	0.013	0.003	1.87648e-06	15:85587883:+	AKAP13
7.21461e-07	1.82276	0.01	0.003	0.00239958	10:133301853:-	TUBGCP2
2.80419e-07	1.75308	0.011	0.004	0.000932672	X:74266484:-	FTX
6.7399e-21	1.75227	0.034	0.01	2.24169e-17	6:26375933:+	BTN3A2
1.16394e-22	1.70323	0.04	0.013	3.87125e-19	12:95476378:+	METAP2
9.48822e-18	1.6942	0.029	0.009	3.15578e-14	19:17836385:-	JAK3
5.07573e-55	1.67982	0.093	0.028	1.68819e-51	17:40818360:-	KRT10
2.51945e-08	1.66019	0.012	0.003	8.37969e-05	6:37833679:+	ZFAND3
1.67972e-08	1.61901	0.012	0.003	5.58675e-05	12:68637439:+	RAP1B
9.4492e-07	1.61734	0.01	0.003	0.00314281	2:227539541:+	AGFG1
1.14089e-08	1.61453	0.014	0.004	3.79459e-05	5:50414307:-	EMB
1.42587e-06	1.59455	0.01	0.003	0.00474243	3:171809028:-	PLD1
1.46625e-11	1.55943	0.019	0.006	4.87676e-08	2:143272359:+	ARHGAP15
4.12096e-12	1.52283	0.024	0.009	1.37063e-08	19:14392641:+	ADGRE5
8.21463e-12	1.50673	0.021	0.007	2.73219e-08	2:227539612:+	AGFG1
1.1656e-17	1.50028	0.03	0.009	3.8768e-14	2:237707326:+	LRRFIP1
9.72333e-10	1.49923	0.018	0.006	3.23398e-06	8:11844424:-	CTSB
1.29102e-76	1.49806	0.126	0.037	4.29392e-73	1:30743975:-	LAPTM5
7.60332e-20	1.49613	0.037	0.012	2.52887e-16	12:62330452:+	USP15
3.79328e-48	1.49512	0.048	0.006	1.26165e-44	1:150732797:-	CTSS
2.00715e-14	1.48934	0.026	0.009	6.67577e-11	8:55922682:+	LYN
5.21324e-06	1.48393	0.013	0.005	0.0173392	19:16080691:+	TPM4
1.53941e-42	1.48115	0.069	0.02	5.12009e-39	1:30743984:-	LAPTM5
2.7956e-06	1.47714	0.01	0.003	0.00929815	10:133301986:-	TUBGCP2
6.22788e-21	1.46741	0.024	0.004	2.07139e-17	11:65440055:+	NEAT1
1.18278e-05	1.45024	0.011	0.004	0.0393391	9:33037448:+	DNAJA1
3.58374e-18	1.43265	0.024	0.006	1.19195e-14	6:14121547:+	CD83
4.0756e-08	1.42185	0.016	0.006	0.000135554	19:16150464:+	HSH2D
2.86545e-16	1.40784	0.027	0.008	9.5305e-13	1:150570878:-	ADAMTSL4-AS1
1.09095e-07	1.38659	0.015	0.006	0.000362849	9:129504142:+	LINC00963
7.20165e-06	1.38369	0.01	0.004	0.0239527	12:11784328:+	ETV6
2.90032e-08	1.37513	0.017	0.006	9.64646e-05	5:50414352:-	EMB
9.57009e-08	1.36793	0.016	0.006	0.000318301	14:55279206:+	FBXO34
3.24921e-09	1.36504	0.014	0.004	1.08069e-05	10:19852177:+	PLXDC2
5.7489e-07	1.35207	0.012	0.004	0.00191208	7:158789614:-	ESYT2
1.5632e-41	1.351	0.045	0.007	5.19921e-38	1:150732802:-	CTSS
2.65308e-78	1.34677	0.086	0.014	8.82415e-75	1:150732772:-	CTSS
1.98099e-06	1.34092	0.014	0.006	0.00658876	1:113715572:-	PHTF1
1.01323e-06	1.29707	0.013	0.005	0.00336999	2:218403975:+	CTDSP1
2.82523e-06	1.27423	0.01	0.003	0.0093967	3:128744060:+	RAB7A
3.19747e-11	1.27026	0.02	0.007	1.06348e-07	8:55896173:+	LYN
1.07913e-07	1.24593	0.015	0.006	0.00035892	10:43141467:+	CSGALNACT2
7.27134e-15	1.23343	0.031	0.012	2.41845e-11	2:237707358:+	LRRFIP1
4.61069e-28	1.19697	0.073	0.031	1.53352e-24	8:55906537:+	LYN
2.42236e-11	1.19677	0.02	0.007	8.05678e-08	7:66743196:+	RABGEF1
5.97889e-06	1.19252	0.014	0.006	0.0198858	5:138570138:-	HSPA9
7.29358e-14	1.1827	0.029	0.011	2.42585e-10	8:130001746:-	CYRIB
2.07943e-06	1.17796	0.01	0.003	0.0069162	7:66743146:+	RABGEF1
1.03051e-24	1.17047	0.048	0.016	3.42746e-21	6:14121439:+	CD83
4.28906e-45	1.12587	0.108	0.043	1.42654e-41	1:30743982:-	LAPTM5
3.39466e-09	1.1233	0.026	0.012	1.12906e-05	15:24963405:+	SNHG14
4.63546e-06	1.1203	0.014	0.006	0.0154175	6:16255987:+	GMPR
1.87104e-21	1.11851	0.032	0.009	6.22308e-18	6:14121525:+	CD83
9.81424e-37	1.09346	0.081	0.03	3.26422e-33	6:14121438:+	CD83
5.13897e-27	1.09156	0.063	0.024	1.70922e-23	6:14121360:+	CD83
2.08376e-06	1.08787	0.017	0.008	0.00693057	2:218235855:+	ARPC2
2.65447e-11	1.06449	0.028	0.012	8.82875e-08	12:95476287:+	METAP2
7.37357e-11	1.04504	0.057	0.034	2.45245e-07	10:97386477:-	RRP12
1.07516e-05	1.03074	0.015	0.007	0.03576	10:17702785:+	STAM
7.95058e-06	1.02679	0.017	0.009	0.0264436	2:218235856:+	ARPC2
9.45697e-10	1.00889	0.023	0.009	3.14539e-06	3:128740816:+	RAB7A
4.07512e-06	0.959414	0.013	0.006	0.0135538	10:69095197:+	SRGN
1.32652e-27	0.939391	0.092	0.044	4.41201e-24	2:237707351:+	LRRFIP1
1.19915e-27	0.886597	0.09	0.043	3.98838e-24	2:237707312:+	LRRFIP1
9.59229e-14	0.854165	0.07	0.041	3.19039e-10	12:124911942:-	UBC
5.40002e-06	0.826493	0.022	0.012	0.0179605	22:29833965:-	ASCC2
1.9104e-09	0.787086	0.039	0.022	6.35399e-06	12:53030522:+	EIF4B
2.09441e-06	0.78023	0.022	0.011	0.006966	1:28649522:+	LINC01715,RNU11
5.77493e-06	0.770469	0.02	0.01	0.0192074	10:97376352:-	RRP12
1.85401e-11	0.765982	0.05	0.028	6.16643e-08	1:28649428:+	LINC01715,RNU11
2.43416e-08	0.761829	0.026	0.013	8.09602e-05	7:100639949:-	TFR2
8.48317e-06	0.739351	0.026	0.015	0.028215	17:75605166:+	MYO15B
9.73145e-08	0.737464	0.04	0.024	0.000323668	13:40894082:-	TPTE2P5
4.58169e-06	0.719977	0.026	0.015	0.0152387	3:128744023:+	RAB7A
1.28081e-06	0.709821	0.032	0.019	0.00425998	7:158789613:-	ESYT2
4.20499e-07	0.679765	0.036	0.022	0.00139858	11:62841013:-	WDR74
1.01336e-06	0.676576	0.033	0.019	0.00337043	1:78004467:+	DNAJB4
4.90857e-07	0.646313	0.041	0.025	0.00163259	7:66743200:+	RABGEF1
3.9103e-07	0.625014	0.028	0.015	0.00130057	1:28649514:+	LINC01715,RNU11
9.31368e-06	0.601993	0.039	0.026	0.0309773	11:117076813:-	SIK3
1.84512e-08	0.521691	0.034	0.018	6.13687e-05	1:36476825:-	CSF3R
4.79009e-13	0.520944	0.125	0.087	1.59319e-09	5:132482957:-	IRF1
5.20306e-06	0.48952	0.046	0.031	0.0173054	8:37893212:-	RAB11FIP1
1.26222e-10	0.472357	0.053	0.031	4.19816e-07	1:30743974:-	LAPTM5
7.17105e-07	0.241049	0.188	0.156	0.00238509	7:66741731:+	RABGEF1

### Sheet: Healthy_like
Healthy-like marker editing sites (p_val_adj < 0.05)
p_val	avg_log2FC	pct.1	pct.2	p_val_adj	editingSite	gene
4.5136e-30	-5.59263	0	0.018	1.50122e-26	17:35574149:+	SNHG30
7.38152e-17	-4.67906	0	0.01	2.45509e-13	X:77767569:-	ATRX
3.77377e-18	-4.48921	0.001	0.011	1.25516e-14	10:21876330:-	DNAJC1
2.82773e-40	-4.40779	0.001	0.026	9.40504e-37	11:72003032:-	NUMA1
1.11788e-48	-4.40559	0.001	0.031	3.71806e-45	10:21876387:-	DNAJC1
1.14989e-25	-4.35912	0.001	0.016	3.82453e-22	22:29287897:+	EWSR1
2.16862e-19	-4.0405	0.001	0.012	7.21283e-16	22:50208246:+	SELENOO
2.41345e-19	-3.81031	0.001	0.013	8.02715e-16	7:101852861:+	CUX1
1.89096e-17	-3.62196	0.001	0.012	6.28932e-14	11:68093118:-	CHKA
8.0204e-16	-3.48423	0.001	0.011	2.66759e-12	17:7581888:+	CD68
1.09649e-17	-3.43256	0.001	0.013	3.64693e-14	10:28560111:+	WAC
3.27878e-18	-3.32899	0.001	0.013	1.09052e-14	17:67196111:-	HELZ
8.13218e-16	-3.23021	0.001	0.011	2.70476e-12	1:173864077:-	GAS5
2.81088e-15	-3.10959	0.001	0.011	9.349e-12	7:101837647:+	CUX1
5.77563e-21	-3.01311	0.002	0.017	1.92097e-17	2:197495714:-	HSPD1
1.47455e-34	-2.99146	0.003	0.028	4.90436e-31	1:155681302:-	YY1AP1
1.89129e-25	-2.9823	0.002	0.02	6.29045e-22	6:87177220:+	ZNF292
9.4826e-15	-2.93943	0.001	0.011	3.15391e-11	7:139080522:-	ZC3HAV1
1.04699e-30	-2.80358	0.004	0.026	3.48227e-27	10:79823646:-	NUTM2B-AS1
1.82616e-15	-2.79657	0.002	0.013	6.0738e-12	4:24531227:-	DHX15
1.52929e-21	-2.64796	0.003	0.019	5.08643e-18	10:27125805:-	YME1L1
7.57222e-15	-2.60588	0.002	0.012	2.51852e-11	17:21000901:-	USP22
9.8118e-23	-2.55042	0.003	0.021	3.2634e-19	10:21967272:-	DNAJC1
5.03928e-22	-2.43913	0.004	0.022	1.67607e-18	17:75605123:+	MYO15B
1.79941e-21	-2.42984	0.003	0.02	5.98484e-18	10:21876203:-	DNAJC1
9.11807e-16	-2.41482	0.003	0.016	3.03267e-12	12:118352056:-	TAOK3
1.91409e-10	-2.3166	0.002	0.01	6.36628e-07	3:37072250:-	LRRFIP2
6.46605e-43	-2.26345	0.008	0.044	2.15061e-39	10:21876207:-	DNAJC1
4.09439e-24	-2.26098	0.005	0.024	1.36179e-20	5:131764449:-	FNIP1
1.20167e-10	-2.22212	0.003	0.012	3.99674e-07	3:172179644:+	FNDC3B
1.81408e-10	-2.14247	0.002	0.011	6.03363e-07	15:25433467:-	UBE3A
7.70459e-10	-2.12299	0.003	0.011	2.56255e-06	22:17592497:-	ATP6V1E1
2.82458e-13	-2.11425	0.003	0.014	9.39456e-10	12:118351985:-	TAOK3
8.60828e-14	-2.09729	0.004	0.016	2.86311e-10	3:194408294:-	ATP13A3
9.31044e-10	-2.09283	0.002	0.01	3.09665e-06	13:28193937:+	PAN3
9.90409e-10	-2.06218	0.003	0.011	3.2941e-06	14:39178521:+	PNN
9.33155e-10	-2.05614	0.002	0.01	3.10368e-06	20:36575873:+	TGIF2-RAB5IF,TGIF2
1.89308e-13	-2.03673	0.004	0.016	6.29639e-10	8:55886397:+	LYN
1.31364e-15	-1.98627	0.004	0.018	4.36915e-12	10:80432562:+	PRXL2A
8.9154e-14	-1.97814	0.004	0.016	2.96526e-10	8:53993200:-	TCEA1
1.94807e-43	-1.95324	0.016	0.059	6.47928e-40	11:65439446:+	NEAT1
4.96725e-26	-1.92463	0.009	0.034	1.65211e-22	10:27125821:-	YME1L1
3.57157e-09	-1.9035	0.003	0.011	1.18791e-05	16:31183189:+	FUS
1.29632e-09	-1.90301	0.003	0.012	4.31157e-06	19:8493936:-	PRAM1
1.37198e-46	-1.87606	0.017	0.062	4.56321e-43	5:170272815:-	LCP2
6.85478e-15	-1.8385	0.005	0.018	2.2799e-11	11:3722333:-	NUP98
1.54318e-11	-1.80308	0.004	0.015	5.13262e-08	1:96797989:+	PTBP2
2.13261e-19	-1.77372	0.008	0.028	7.09305e-16	8:52701215:-	RB1CC1
3.58979e-07	-1.7443	0.003	0.01	0.00119397	19:14402264:+	ADGRE5
9.07547e-12	-1.72361	0.004	0.015	3.0185e-08	7:101852852:+	CUX1
1.41063e-14	-1.72275	0.006	0.021	4.69176e-11	1:52550702:-	TUT4
7.32093e-14	-1.70673	0.004	0.017	2.43494e-10	14:105292499:-	BRF1
1.95697e-08	-1.70461	0.004	0.012	6.50887e-05	7:152426436:-	KMT2C
8.74416e-14	-1.69508	0.005	0.018	2.90831e-10	1:235237013:-	ARID4B
2.75547e-25	-1.69243	0.013	0.041	9.16471e-22	3:182830236:+	ATP11B
2.54125e-07	-1.68003	0.003	0.01	0.000845219	2:202287356:+	NOP58
6.73916e-26	-1.66085	0.008	0.031	2.24144e-22	7:74883280:-	STAG3L2
2.0988e-07	-1.65444	0.003	0.01	0.000698062	3:125351207:-	ZNF148
2.71276e-10	-1.64694	0.004	0.013	9.02264e-07	1:1872220:-	GNB1
2.05815e-09	-1.61681	0.005	0.015	6.84541e-06	7:140903085:-	BRAF
9.73788e-18	-1.59258	0.008	0.027	3.23882e-14	2:197497294:-	HSPD1
1.8484e-12	-1.55769	0.006	0.02	6.14777e-09	1:150339932:+	PRPF3
1.47776e-08	-1.55475	0.004	0.012	4.91502e-05	19:45012534:+	RELB
1.67135e-14	-1.55155	0.008	0.024	5.55891e-11	1:150339933:+	PRPF3
3.80634e-13	-1.55132	0.008	0.023	1.26599e-09	8:47977073:+	MCM4
3.74412e-07	-1.54452	0.004	0.011	0.0012453	5:131775765:-	FNIP1
4.95078e-10	-1.53976	0.006	0.017	1.64663e-06	1:246269722:-	SMYD3
8.066e-07	-1.53652	0.004	0.01	0.00268275	6:87238366:+	ZNF292
2.02807e-36	-1.50983	0.021	0.063	6.74536e-33	9:129893436:-	FNBP1
1.58257e-22	-1.5046	0.013	0.038	5.26361e-19	2:197491341:-	HSPD1
4.57594e-18	-1.4843	0.012	0.033	1.52196e-14	3:39408979:+	RPSA
2.13316e-07	-1.46199	0.003	0.01	0.000709488	12:118356438:-	TAOK3
2.20503e-10	-1.45515	0.005	0.016	7.33391e-07	12:118332004:-	TAOK3
1.92038e-06	-1.44699	0.004	0.011	0.0063872	13:110898927:-	ANKRD10
5.55147e-07	-1.40551	0.004	0.012	0.00184642	18:63274522:-	BCL2
4.41521e-11	-1.40028	0.007	0.02	1.4685e-07	17:42403872:-	CAVIN1
2.47089e-09	-1.39121	0.007	0.018	8.21818e-06	1:150339931:+	PRPF3
3.99725e-14	-1.38326	0.009	0.026	1.32949e-10	8:52698933:-	RB1CC1
4.96792e-06	-1.3778	0.004	0.01	0.0165233	7:30141143:+	MTURN
3.15818e-08	-1.28399	0.006	0.015	0.000105041	5:138566075:-	HSPA9
7.30186e-23	-1.27471	0.019	0.049	2.4286e-19	5:131292410:+	CDC42SE2
1.35161e-06	-1.2683	0.005	0.012	0.00449546	6:32659923:+	HLA-DQB1-AS1
6.6919e-14	-1.25764	0.011	0.029	2.22572e-10	10:80432369:+	PRXL2A
2.05213e-08	-1.25008	0.007	0.017	6.82537e-05	3:52414754:+	PHF7
3.59554e-12	-1.24784	0.011	0.026	1.19588e-08	17:81681366:-	ARL16
8.98405e-126	-1.22421	0.11	0.267	2.9881e-122	1:20651917:-	PINK1-AS
2.38478e-23	-1.21598	0.022	0.053	7.93179e-20	1:37803164:-	YRDC
4.76711e-07	-1.2061	0.006	0.014	0.00158554	11:66657254:+	RBM4
6.90464e-09	-1.18545	0.008	0.019	2.29648e-05	5:131201229:+	LYRM7
3.9219e-24	-1.17852	0.025	0.059	1.30443e-20	12:118356421:-	TAOK3
5.20372e-70	-1.16969	0.054	0.142	1.73076e-66	11:112143413:-	IL18
7.08637e-27	-1.16342	0.03	0.069	2.35693e-23	19:41872775:+	RPS19
3.1674e-09	-1.15976	0.01	0.022	1.05348e-05	3:196904602:+	SENP5
3.1182e-21	-1.15828	0.022	0.051	1.03711e-17	9:129827880:-	C9orf78
3.45115e-09	-1.15415	0.013	0.027	1.14785e-05	12:53030592:+	EIF4B
6.79795e-06	-1.14699	0.006	0.014	0.02261	8:127997155:+	PVT1
1.24374e-21	-1.12771	0.024	0.055	4.13668e-18	14:21218521:-	HNRNPC
7.04383e-16	-1.07819	0.025	0.05	2.34278e-12	3:196657488:+	NRROS
2.32648e-08	-1.06717	0.011	0.024	7.73788e-05	17:82265317:-	CSNK1D
5.09577e-12	-1.06302	0.015	0.033	1.69485e-08	11:68478787:+	PPP6R3
5.40133e-14	-1.0627	0.016	0.036	1.79648e-10	19:41872774:+	RPS19
2.46425e-42	-1.0579	0.055	0.12	8.19608e-39	12:118356432:-	TAOK3
7.02473e-10	-1.05777	0.011	0.024	2.33642e-06	5:134383633:+	UBE2B
2.17813e-08	-1.04685	0.012	0.025	7.24447e-05	16:89886615:+	TCF25
9.90741e-08	-1.04277	0.01	0.02	0.000329521	10:12374786:+	CAMK1D
1.92344e-09	-1.01503	0.011	0.023	6.39736e-06	3:196077473:-	TFRC
3.3468e-07	-1.01209	0.009	0.019	0.00111315	3:182830248:+	ATP11B
5.0379e-16	-1.01142	0.025	0.051	1.67561e-12	4:151012973:-	LRBA
1.33597e-05	-1.00097	0.007	0.014	0.0444345	12:116207273:-	MED13L
2.31801e-09	-0.996793	0.012	0.025	7.7097e-06	21:37410941:+	DYRK1A
2.85027e-19	-0.991651	0.032	0.064	9.47999e-16	9:128309254:-	TRUB2
6.33836e-06	-0.98324	0.01	0.019	0.0210814	19:8494832:-	PRAM1
3.15864e-09	-0.97164	0.012	0.025	1.05056e-05	12:118356422:-	TAOK3
2.12475e-08	-0.963211	0.009	0.021	7.06693e-05	5:134383641:+	UBE2B
6.89244e-07	-0.960936	0.007	0.016	0.00229242	15:25437307:-	UBE3A
9.78001e-14	-0.943676	0.025	0.048	3.25283e-10	3:182830189:+	ATP11B
2.81717e-09	-0.939876	0.015	0.03	9.36991e-06	3:128071406:+	SEC61A1
1.52482e-07	-0.933824	0.016	0.029	0.000507155	11:33877527:-	LMO2
4.62262e-06	-0.932065	0.011	0.021	0.0153748	17:5386713:-	NUP88
3.32396e-08	-0.931938	0.013	0.026	0.000110555	7:158800977:-	ESYT2
5.73568e-06	-0.915483	0.011	0.02	0.0190769	20:41040659:+	TOP1
1.33975e-11	-0.900516	0.022	0.042	4.45602e-08	11:33877589:-	LMO2
4.66119e-12	-0.885609	0.019	0.038	1.55031e-08	15:25437321:-	UBE3A
6.32539e-20	-0.876002	0.04	0.075	2.10382e-16	3:49359890:-	RHOA
1.07544e-16	-0.856399	0.034	0.063	3.5769e-13	14:21218518:-	HNRNPC
5.34749e-30	-0.8492	0.063	0.117	1.77858e-26	1:20651964:-	PINK1-AS
8.94502e-06	-0.84807	0.014	0.024	0.0297512	4:73235985:-	ANKRD17
1.89648e-06	-0.845977	0.013	0.023	0.0063077	12:79826487:-	PPP1R12A
1.09757e-11	-0.841888	0.028	0.05	3.65051e-08	3:23846565:+	UBE2E1
8.72454e-10	-0.817057	0.023	0.041	2.90178e-06	11:16740696:+	C11orf58
7.93427e-07	-0.80978	0.01	0.021	0.00263894	13:41012072:-	ELF1
5.94775e-06	-0.805603	0.015	0.026	0.0197822	19:8497493:-	PRAM1
3.48649e-09	-0.795677	0.026	0.044	1.15961e-05	3:194408316:-	ATP13A3
2.80675e-18	-0.778223	0.016	0.04	9.33525e-15	X:24077208:+	EIF2S3
1.86527e-13	-0.764944	0.039	0.067	6.20388e-10	5:69210267:+	CENPH
2.37574e-06	-0.761294	0.017	0.029	0.0079017	3:23883689:+	UBE2E1
1.34692e-20	-0.748653	0.054	0.095	4.47985e-17	12:118356437:-	TAOK3
1.54965e-09	-0.745383	0.025	0.043	5.15414e-06	15:90391099:+	IQGAP1
1.84776e-07	-0.712944	0.016	0.029	0.000614564	13:41012201:-	ELF1
3.45631e-08	-0.695451	0.027	0.044	0.000114957	8:52698899:-	RB1CC1
1.6738e-08	-0.687678	0.038	0.058	5.56706e-05	11:33877567:-	LMO2
2.54892e-06	-0.670769	0.021	0.034	0.00847771	3:12836125:-	RPL32
1.08326e-14	-0.668216	0.055	0.088	3.60293e-11	11:33877744:-	LMO2
1.56892e-11	-0.655366	0.04	0.066	5.21824e-08	15:50358162:+	GABPB1-AS1
5.31344e-06	-0.64634	0.026	0.039	0.0176725	3:194408293:-	ATP13A3
2.47423e-11	-0.638231	0.036	0.06	8.22928e-08	5:138566125:-	HSPA9
1.20071e-06	-0.620676	0.025	0.039	0.00399355	6:75638829:+	SENP6
4.53908e-06	-0.607951	0.017	0.028	0.015097	13:41012196:-	ELF1
1.58423e-09	-0.60624	0.044	0.068	5.26916e-06	11:33877616:-	LMO2
2.03828e-06	-0.59692	0.017	0.029	0.00677933	19:8493890:-	PRAM1
2.52768e-07	-0.575657	0.042	0.06	0.000840705	10:5699453:+	TASOR2
7.00337e-11	-0.562467	0.053	0.08	2.32932e-07	7:158800972:-	ESYT2
2.94878e-06	-0.506529	0.033	0.049	0.00980763	11:16740578:+	C11orf58
1.4087e-06	-0.504655	0.032	0.048	0.00468532	12:62330439:+	USP15
4.89267e-06	-0.498519	0.035	0.05	0.016273	13:28194037:+	PAN3
5.94094e-08	-0.49603	0.061	0.085	0.000197596	11:33877707:-	LMO2
1.15556e-05	-0.490303	0.036	0.051	0.038434	3:172181698:+	FNDC3B
2.44893e-08	-0.476268	0.024	0.041	8.14514e-05	1:28509425:+	SNHG3
5.4218e-08	-0.458625	0.054	0.076	0.000180329	8:52698928:-	RB1CC1
8.01543e-06	-0.414649	0.041	0.057	0.0266593	20:50927691:-	ADNP
2.44748e-06	-0.360148	0.073	0.096	0.00814033	5:180010058:-	RNF130
6.33814e-07	-0.344406	0.06	0.082	0.00210807	7:102637231:-	POLR2J2,UPK3BL1
