## Supplementary Tables for "Single-cell RNA editing defines clinically relevant cellular states in chronic myelomonocytic leukemia": Sup. Tab. 22 Intersection + markers + edClu and edCluInValClu.xlsx

### Sheet: edClu0
Intersection of validation and discovery marker editing sites (p_val_adj < 0.05) - edClu0
p_val	avg_log2FC	pct.1	pct.2	p_val_adj	cluster	gene	editingSite
5.12112e-13	2.2544	0.014	0.003	6.69843e-10	edClu0	BTN3A2	6:26375933:+
1.0232e-11	2.18415	0.012	0.003	1.33835e-08	edClu0	SIK3	11:117005208:-

### Sheet: edClu1_sub0
Intersection of validation and discovery marker editing sites (p_val_adj < 0.05) - edClu1_sub0
p_val	avg_log2FC	pct.1	pct.2	p_val_adj	cluster	gene	editingSite
0	8.0311	0.25	0.001	0	edClu1_sub0	LAPTM5	1:30743984:-
0	7.54165	0.703	0.005	0	edClu1_sub0	LAPTM5	1:30743982:-
0	7.09701	0.796	0.008	0	edClu1_sub0	LAPTM5	1:30743975:-
0	6.70249	0.471	0.005	0	edClu1_sub0	LAPTM5	1:30743974:-
1.51087e-37	4.04048	0.022	0.001	1.97622e-34	edClu1_sub0	ACSL1	4:184822487:-
2.87986e-36	3.97973	0.016	0.001	3.76686e-33	edClu1_sub0	NFKB1	4:102511493:+
1.18814e-14	3.75858	0.012	0.001	1.55409e-11	edClu1_sub0	CD83	6:14121525:+
1.70806e-74	3.4344	0.067	0.006	2.23414e-71	edClu1_sub0	CD83	6:14121360:+
5.56417e-36	3.17017	0.033	0.003	7.27794e-33	edClu1_sub0	CD83	6:14121439:+
1.11374e-62	3.12075	0.06	0.005	1.45677e-59	edClu1_sub0	CD83	6:14121438:+
2.37051e-40	3.11243	0.045	0.005	3.10063e-37	edClu1_sub0	RABGEF1	7:66743200:+
3.55869e-14	3.07086	0.019	0.003	4.65477e-11	edClu1_sub0	SLC2A3	12:7923842:-
2.29398e-19	2.92693	0.025	0.003	3.00052e-16	edClu1_sub0	FCN1	9:134906200:-
8.5335e-11	2.9213	0.013	0.002	1.11618e-07	edClu1_sub0	ARRB2	17:4713552:+
2.27636e-20	2.9114	0.03	0.004	2.97748e-17	edClu1_sub0	CTSS	1:150732810:-
7.7011e-15	2.80771	0.018	0.002	1.0073e-11	edClu1_sub0	FCN1	9:134906168:-
5.51918e-61	2.79018	0.096	0.014	7.21909e-58	edClu1_sub0	SAMHD1	20:36890476:-
1.62046e-08	2.72326	0.01	0.001	2.11957e-05	edClu1_sub0	IL17RA	22:17110243:+
2.35602e-23	2.71061	0.03	0.004	3.08168e-20	edClu1_sub0	PILRA	7:100399968:+
1.712e-23	2.69176	0.039	0.006	2.23929e-20	edClu1_sub0	LRRFIP1	2:237755803:+
1.90381e-11	2.64971	0.012	0.001	2.49018e-08	edClu1_sub0	CD83	6:14121547:+
9.40914e-07	2.5219	0.012	0.002	0.00123072	edClu1_sub0	AOAH	7:36538227:-
9.68455e-67	2.514	0.111	0.017	1.26674e-63	edClu1_sub0	CTSS	1:150732797:-
2.31406e-22	2.47962	0.036	0.006	3.02679e-19	edClu1_sub0	SH2B3	12:111427184:+
5.82898e-10	2.46298	0.021	0.004	7.62431e-07	edClu1_sub0	ZSWIM6	5:61365258:+
1.51449e-10	2.45622	0.013	0.002	1.98095e-07	edClu1_sub0	BACH1	21:29337809:+
2.67466e-10	2.43744	0.015	0.002	3.49846e-07	edClu1_sub0	NEAT1	11:65442678:+
5.51302e-50	2.2936	0.103	0.019	7.21103e-47	edClu1_sub0	CTSS	1:150732802:-
1.56138e-13	2.28453	0.031	0.007	2.04228e-10	edClu1_sub0	SLC2A3	12:7919412:-
8.77991e-07	2.23677	0.016	0.004	0.00114841	edClu1_sub0	ZSWIM6	5:61365254:+
2.1693e-36	2.2322	0.058	0.009	2.83744e-33	edClu1_sub0	CTSS	1:150732767:-
3.64033e-89	2.1887	0.169	0.029	4.76156e-86	edClu1_sub0	CTSS	1:150732772:-
2.41055e-57	2.01621	0.087	0.012	3.15301e-54	edClu1_sub0	CTSS	1:150732745:-
2.17982e-27	1.976	0.09	0.023	2.8512e-24	edClu1_sub0	LRRFIP1	2:237741736:+
1.47935e-17	1.96521	0.055	0.014	1.93499e-14	edClu1_sub0	ANXA1	9:73160319:+
7.20622e-06	1.76608	0.022	0.007	0.00942574	edClu1_sub0	GNB1	1:1862668:-
9.58413e-07	1.6611	0.015	0.003	0.0012536	edClu1_sub0	NEAT1	11:65440055:+
1.20273e-18	1.63689	0.081	0.025	1.57317e-15	edClu1_sub0	SAMHD1	20:36934803:-
4.72068e-08	1.51296	0.03	0.009	6.17465e-05	edClu1_sub0	WDR74	11:62840855:-
2.08889e-13	1.43928	0.072	0.025	2.73227e-10	edClu1_sub0	LCP2	5:170272815:-
5.40355e-28	1.43356	0.168	0.062	7.06784e-25	edClu1_sub0	NUMA1	11:72003032:-
4.20582e-06	1.40398	0.034	0.013	0.00550121	edClu1_sub0	TEX14	17:58630194:-
8.18047e-10	1.29715	0.066	0.026	1.07e-06	edClu1_sub0	RHOA	3:49359890:-
2.12849e-05	1.26151	0.027	0.01	0.0278406	edClu1_sub0	GNB1	1:1872153:-
2.65821e-06	1.16596	0.04	0.016	0.00347694	edClu1_sub0	RABGEF1	7:66741754:+
3.60591e-25	1.15978	0.199	0.083	4.71654e-22	edClu1_sub0	IRF1	5:132482957:-
1.13491e-31	1.09116	0.247	0.102	1.48446e-28	edClu1_sub0	RABGEF1	7:66741729:+
8.17947e-07	1.08808	0.072	0.036	0.00106987	edClu1_sub0	RRP12	10:97386477:-
4.90133e-07	1.0172	0.072	0.035	0.000641095	edClu1_sub0	ESYT2	7:158800972:-
1.0375e-22	1.00176	0.243	0.116	1.35706e-19	edClu1_sub0	KRT10	17:40818360:-
7.33362e-07	0.986764	0.055	0.025	0.000959237	edClu1_sub0	RAB11FIP1	8:37893212:-
1.81962e-05	0.98635	0.054	0.027	0.0238006	edClu1_sub0	RUNX1	21:34863804:-
1.27729e-28	0.923863	0.304	0.143	1.6707e-25	edClu1_sub0	RABGEF1	7:66741731:+
9.87543e-25	0.863682	0.271	0.129	1.29171e-21	edClu1_sub0	RABGEF1	7:66741883:+
1.40056e-05	0.817682	0.066	0.034	0.0183194	edClu1_sub0	LRRFIP1	2:237707312:+

### Sheet: edClu1_sub12
Intersection of validation and discovery marker editing sites (p_val_adj < 0.05) - edClu1_sub12
p_val	avg_log2FC	pct.1	pct.2	p_val_adj	cluster	gene	editingSite
0	7.1642	0.092	0.001	0	edClu1_sub12	TAOK3	12:118356422:-
0	7.14532	0.212	0.002	0	edClu1_sub12	TAOK3	12:118356421:-
4.62565e-76	6.31185	0.017	0	6.05036e-73	edClu1_sub12	RAB11FIP1	8:37889948:-
1.21588e-102	6.15904	0.025	0	1.59037e-99	edClu1_sub12	TAOK3	12:118356415:-
0	5.64358	0.415	0.009	0	edClu1_sub12	TAOK3	12:118356432:-
9.97594e-131	5.5124	0.032	0.001	1.30485e-127	edClu1_sub12	TAOK3	12:118356438:-
0	5.36633	0.372	0.01	0	edClu1_sub12	TAOK3	12:118356437:-
8.91374e-114	5.01634	0.031	0.001	1.16592e-110	edClu1_sub12	TAOK3	12:118356445:-
0	4.71108	0.102	0.004	0	edClu1_sub12	BCL2	18:63274522:-
3.5975e-55	4.49008	0.017	0.001	4.70553e-52	edClu1_sub12	ESYT2	7:158800963:-
3.42736e-104	4.40278	0.034	0.002	4.48299e-101	edClu1_sub12	LRRC8C	1:89642647:+
7.22517e-178	4.32218	0.062	0.003	9.45053e-175	edClu1_sub12	PRAM1	19:8492408:-
8.39041e-97	4.26086	0.035	0.002	1.09747e-93	edClu1_sub12	PRAM1	19:8492477:-
0	4.13878	0.277	0.017	0	edClu1_sub12	LRRFIP1	2:237707351:+
6.97421e-272	4.13762	0.101	0.006	9.12226e-269	edClu1_sub12	BCL2	18:63274512:-
2.79748e-253	4.12391	0.092	0.005	3.65911e-250	edClu1_sub12	BCL2	18:63274422:-
2.75743e-106	4.11953	0.041	0.003	3.60671e-103	edClu1_sub12	CHST11	12:104492913:+
5.62239e-172	4.07283	0.063	0.003	7.35408e-169	edClu1_sub12	PRAM1	19:8494783:-
1.1661e-67	4.06476	0.024	0.001	1.52526e-64	edClu1_sub12	PAN3	13:28188521:+
2.45189e-224	4.0275	0.088	0.005	3.20707e-221	edClu1_sub12	FLT3	13:28028879:-
9.8561e-206	4.01524	0.076	0.004	1.28918e-202	edClu1_sub12	BCL2	18:63274423:-
0	3.95667	0.253	0.018	0	edClu1_sub12	LRRFIP1	2:237707312:+
4.85043e-106	3.95285	0.041	0.002	6.34436e-103	edClu1_sub12	PRAM1	19:8494832:-
1.36981e-84	3.8896	0.032	0.002	1.79171e-81	edClu1_sub12	PRAM1	19:8497359:-
2.32779e-152	3.85647	0.064	0.004	3.04475e-149	edClu1_sub12	ANKRD17	4:73235985:-
1.43255e-50	3.78326	0.021	0.001	1.87377e-47	edClu1_sub12	DYRK1A	21:37410941:+
1.14496e-49	3.66313	0.021	0.001	1.4976e-46	edClu1_sub12	PAN3	13:28193937:+
1.11743e-54	3.54942	0.026	0.002	1.4616e-51	edClu1_sub12	PAN3	13:28193622:+
1.14756e-126	3.47559	0.064	0.006	1.501e-123	edClu1_sub12	FOXK2	17:82577007:+
2.08446e-89	3.33792	0.045	0.004	2.72648e-86	edClu1_sub12	FTX	X:74266318:-
2.32221e-72	3.29506	0.037	0.003	3.03745e-69	edClu1_sub12	FAR1	11:13703924:+
0	3.29377	0.212	0.019	0	edClu1_sub12	HLA-DQB1-AS1	6:32659923:+
1.47954e-74	3.25167	0.039	0.004	1.93524e-71	edClu1_sub12	ESYT2	7:158789478:-
1.62572e-32	3.23212	0.018	0.002	2.12644e-29	edClu1_sub12	PTPRE	10:128053108:+
8.84241e-61	3.16631	0.036	0.004	1.15659e-57	edClu1_sub12	MED13L	12:116207273:-
1.23164e-86	3.12368	0.051	0.006	1.61099e-83	edClu1_sub12	PAN3	13:28188543:+
3.99121e-169	3.07886	0.104	0.012	5.2205e-166	edClu1_sub12	UBE2G2	21:44769443:-
2.42124e-64	2.93209	0.039	0.005	3.16698e-61	edClu1_sub12	PRAM1	19:8497292:-
1.48799e-167	2.89157	0.114	0.015	1.94629e-164	edClu1_sub12	SIK3	11:117085185:-
8.76806e-101	2.88893	0.066	0.008	1.14686e-97	edClu1_sub12	PRAM1	19:8497294:-
3.80102e-123	2.85504	0.086	0.012	4.97174e-120	edClu1_sub12	UBE2D3	4:102810580:-
2.66132e-105	2.80912	0.077	0.011	3.48101e-102	edClu1_sub12	PAN3	13:28194037:+
2.65372e-102	2.77157	0.072	0.01	3.47107e-99	edClu1_sub12	SPNS3	17:4441245:+
7.75614e-64	2.69505	0.049	0.007	1.0145e-60	edClu1_sub12	GNB1	1:1872153:-
1.02346e-55	2.62686	0.045	0.007	1.33868e-52	edClu1_sub12	GNB1	1:1872176:-
2.94188e-46	2.59719	0.033	0.005	3.84797e-43	edClu1_sub12	PRAM1	19:8493890:-
2.95276e-39	2.56658	0.034	0.006	3.86221e-36	edClu1_sub12	ESYT2	7:158800977:-
2.82198e-37	2.51271	0.032	0.006	3.69115e-34	edClu1_sub12	RB1CC1	8:52698854:-
3.04339e-113	2.44214	0.105	0.019	3.98076e-110	edClu1_sub12	RAB11FIP1	8:37893212:-
1.51821e-39	2.41537	0.038	0.007	1.98582e-36	edClu1_sub12	COP1	1:176070496:-
1.64632e-69	2.31564	0.071	0.014	2.15339e-66	edClu1_sub12	ADNP	20:50927691:-
1.85734e-10	2.09615	0.012	0.003	2.4294e-07	edClu1_sub12	RNU5D-1	1:44730162:-
5.06155e-30	2.05396	0.039	0.009	6.62051e-27	edClu1_sub12	C11orf58	11:16740696:+
4.83086e-84	1.99596	0.089	0.018	6.31877e-81	edClu1_sub12	CSF3R	1:36476825:-
1.48131e-21	1.99579	0.027	0.007	1.93755e-18	edClu1_sub12	RAB7A	3:128740654:+
1.81079e-77	1.90192	0.114	0.03	2.36851e-74	edClu1_sub12	ESYT2	7:158800972:-
9.64335e-47	1.84924	0.077	0.022	1.26135e-43	edClu1_sub12	PAN3	13:28194036:+
3.1286e-46	1.8185	0.079	0.023	4.09221e-43	edClu1_sub12	NUP88	17:5386713:-
2.17386e-11	1.71502	0.021	0.007	2.84342e-08	edClu1_sub12	GNB1	1:1862668:-
3.07815e-13	1.70782	0.026	0.008	4.02622e-10	edClu1_sub12	WDR74	11:62840855:-
1.54101e-08	1.67728	0.018	0.006	2.01564e-05	edClu1_sub12	MSI2	17:57460239:+
7.53178e-71	1.59539	0.127	0.038	9.85157e-68	edClu1_sub12	SIK3	11:117085264:-
3.56859e-71	1.58643	0.149	0.049	4.66771e-68	edClu1_sub12	GABPB1-AS1	15:50358162:+
4.11738e-34	1.56712	0.071	0.023	5.38553e-31	edClu1_sub12	SIK3	11:117085345:-
5.63088e-100	1.51585	0.203	0.066	7.36519e-97	edClu1_sub12	ANKRD10	13:110897383:-
1.41571e-12	1.24755	0.039	0.016	1.85175e-09	edClu1_sub12	RNVU1-6	1:146051411:-
1.98428e-16	1.24438	0.058	0.025	2.59544e-13	edClu1_sub12	RB1CC1	8:52698928:-
1.80486e-40	1.21729	0.133	0.055	2.36075e-37	edClu1_sub12	CSF3R	1:36477832:-
2.17342e-07	1.2057	0.026	0.012	0.000284283	edClu1_sub12	GABPB1-AS1	15:50358110:+
1.75158e-23	1.15791	0.047	0.015	2.29107e-20	edClu1_sub12	STAG3L2	7:74883280:-
7.23888e-13	1.10577	0.058	0.028	9.46845e-10	edClu1_sub12	LINC01715,RNU11	1:28649428:+
4.24704e-07	1.05218	0.035	0.018	0.000555513	edClu1_sub12	TPM4	19:16080628:+
3.9646e-06	0.944409	0.027	0.014	0.0051857	edClu1_sub12	YME1L1	10:27125821:-
2.713e-17	0.890436	0.084	0.041	3.54861e-14	edClu1_sub12	CSF3R	1:36477870:-
4.20319e-67	0.774282	0.428	0.235	5.49777e-64	edClu1_sub12	PINK1-AS	1:20651917:-
7.09766e-09	0.755512	0.076	0.046	9.28373e-06	edClu1_sub12	GABPB1-AS1	15:50358184:+
5.22434e-07	0.749961	0.046	0.026	0.000683344	edClu1_sub12	RUNX1	21:34863804:-
1.78099e-23	0.521252	0.167	0.092	2.32953e-20	edClu1_sub12	CSF3R	1:36476916:-
2.0209e-29	0.50236	0.268	0.161	2.64334e-26	edClu1_sub12	CSF3R	1:36476919:-
4.54894e-37	0.494599	0.248	0.133	5.95001e-34	edClu1_sub12	CSF3R	1:36476878:-
1.08047e-13	0.424151	0.236	0.165	1.41326e-10	edClu1_sub12	CSF3R	1:36477959:-
4.24268e-08	0.382821	0.126	0.087	5.54942e-05	edClu1_sub12	CSF3R	1:36477897:-

### Sheet: edClu2
Intersection of validation and discovery marker editing sites (p_val_adj < 0.05) - edClu2
p_val	avg_log2FC	pct.1	pct.2	p_val_adj	cluster	gene	editingSite
0	6.56996	0.12	0.001	0	edClu2	GMPR	6:16255987:+
0	6.01539	0.135	0.002	0	edClu2	GMPR	6:16256010:+
1.42863e-207	5.90628	0.049	0.001	1.86865e-204	edClu2	GMPR	6:16256038:+
6.74718e-263	5.79209	0.064	0.001	8.82531e-260	edClu2	GMPR	6:16255952:+
0	5.63557	0.094	0.002	0	edClu2	GMPR	6:16255944:+
0	5.35134	0.145	0.004	0	edClu2	GMPR	6:16256109:+
4.37545e-79	5.24701	0.02	0	5.72308e-76	edClu2	GMPR	6:16256006:+
0	5.22319	0.149	0.004	0	edClu2	GMPR	6:16256095:+
0	5.16414	0.149	0.004	0	edClu2	GMPR	6:16256096:+
1.75961e-264	4.97944	0.077	0.003	2.30156e-261	edClu2	GMPR	6:16256261:+
4.31708e-91	4.90251	0.024	0.001	5.64674e-88	edClu2	GMPR	6:16256069:+
4.88146e-132	4.87868	0.036	0.001	6.38495e-129	edClu2	GMPR	6:16256030:+
0	4.70089	0.121	0.004	0	edClu2	GMPR	6:16256118:+
0	4.51967	0.131	0.006	0	edClu2	GMPR	6:16256260:+
1.59483e-128	4.4752	0.038	0.001	2.08604e-125	edClu2	GMPR	6:16256122:+
1.36073e-250	4.3864	0.094	0.006	1.77984e-247	edClu2	METAP2	12:95476292:+
2.29043e-271	4.27624	0.106	0.007	2.99589e-268	edClu2	METAP2	12:95476287:+
1.3141e-104	4.26976	0.033	0.001	1.71885e-101	edClu2	GMPR	6:16256141:+
0	4.14528	0.184	0.01	0	edClu2	GMPR	6:16256161:+
3.57606e-86	4.07714	0.024	0.001	4.67748e-83	edClu2	GMPR	6:16256105:+
3.9492e-137	3.84871	0.06	0.005	5.16555e-134	edClu2	METAP2	12:95476291:+
6.46812e-41	3.80777	0.016	0.001	8.4603e-38	edClu2	RYR3	15:33336868:+
0	3.09459	0.493	0.059	0	edClu2	RNF130	5:180010058:-
1.02721e-26	2.98798	0.015	0.002	1.34359e-23	edClu2	RYR3	15:33336870:+
1.86015e-95	2.81503	0.064	0.009	2.43307e-92	edClu2	NOP58	2:202299250:+
5.4992e-27	2.78072	0.018	0.002	7.19296e-24	edClu2	ELOVL5	6:53293564:-
6.10279e-17	2.71795	0.012	0.002	7.98245e-14	edClu2	SLC12A6	15:34231728:-
2.64011e-17	2.61428	0.012	0.002	3.45326e-14	edClu2	EPS15	1:51428670:-
9.84374e-23	2.38345	0.018	0.003	1.28756e-19	edClu2	H2AZ2	7:44833300:-
9.70952e-33	2.31295	0.03	0.006	1.27e-29	edClu2	SLX1A-SULT1A3,SLX1B-SULT1A4	16:29458857:+
8.18813e-20	2.18266	0.022	0.005	1.07101e-16	edClu2	HNRNPL	19:38844917:-
1.96201e-15	2.17904	0.014	0.003	2.56631e-12	edClu2	LIN52	14:74086462:+
1.60413e-15	2.054	0.015	0.003	2.0982e-12	edClu2	SPN	16:29670239:+
7.95049e-10	1.93305	0.012	0.003	1.03992e-06	edClu2	CBWD2	2:113466917:+
1.0284e-41	1.89625	0.06	0.016	1.34515e-38	edClu2	PVT1	8:127997155:+
4.1828e-64	1.8139	0.086	0.022	5.4711e-61	edClu2	NUP88	17:5386713:-
1.44597e-20	1.81258	0.028	0.007	1.89133e-17	edClu2	ZNF83	19:52618647:-
2.18714e-40	1.79302	0.049	0.012	2.86077e-37	edClu2	LMO2	11:33877527:-
3.33601e-20	1.76258	0.03	0.008	4.3635e-17	edClu2	C9orf40	9:74951528:-
2.60886e-11	1.72285	0.019	0.006	3.41238e-08	edClu2	ELMO1	7:37092596:-
1.03505e-11	1.67004	0.02	0.006	1.35385e-08	edClu2	SPN	16:29670289:+
1.11193e-10	1.65401	0.018	0.006	1.4544e-07	edClu2	WDR5	9:134137521:+
5.51291e-12	1.62053	0.018	0.005	7.21088e-09	edClu2	USP15	12:62332043:+
1.39202e-10	1.54445	0.019	0.007	1.82077e-07	edClu2	SPN	16:29670378:+
1.95265e-30	1.4781	0.068	0.025	2.55407e-27	edClu2	PBX1	1:164604155:+
5.01059e-31	1.46659	0.059	0.019	6.55385e-28	edClu2	SLX1A-SULT1A3,SLX1B-SULT1A4	16:29458885:+
2.8273e-07	1.44159	0.011	0.004	0.000369811	edClu2	TFRC	3:196070503:-
2.44378e-12	1.41664	0.025	0.009	3.19647e-09	edClu2	FDPS	1:155312868:+
1.33956e-22	1.40672	0.056	0.022	1.75215e-19	edClu2	SCFD1	14:30678058:+
1.18364e-27	1.38121	0.036	0.009	1.5482e-24	edClu2	LMO2	11:33877605:-
5.54069e-17	1.29673	0.048	0.02	7.24722e-14	edClu2	TFR2	7:100639949:-
1.41436e-05	1.26404	0.014	0.006	0.0184998	edClu2	ANKRD27	19:32630019:-
6.92866e-13	1.24988	0.034	0.013	9.06269e-10	edClu2	ATP13A3	3:194408293:-
5.92451e-10	1.23169	0.027	0.011	7.74926e-07	edClu2	KLF3	4:38680889:+
6.08544e-21	1.22942	0.066	0.028	7.95976e-18	edClu2	CCZ1P-OR7E38P,CZ1P-ASNS	7:97971473:-
1.46833e-06	1.223	0.018	0.008	0.00192058	edClu2	SPG7	16:89513352:+
2.5009e-13	1.16681	0.035	0.014	3.27118e-10	edClu2	BLOC1S5-TXNDC5	6:7881698:-
2.77831e-05	1.14594	0.017	0.008	0.0363403	edClu2	PRXL2A	10:80432369:+
7.35042e-10	1.12653	0.033	0.015	9.61435e-07	edClu2	ZFAND6	15:80089439:+
5.2587e-33	1.11117	0.111	0.049	6.87838e-30	edClu2	DPY19L2	12:63588918:-
1.50571e-11	1.09873	0.038	0.017	1.96947e-08	edClu2	WRN	8:31059802:+
8.28966e-20	1.0693	0.08	0.038	1.08429e-16	edClu2	CASP3	4:184630812:-
1.74304e-15	1.05429	0.057	0.027	2.2799e-12	edClu2	NOP58	2:202299143:+
9.201e-34	0.994199	0.076	0.027	1.20349e-30	edClu2	LMO2	11:33877589:-
2.28101e-05	0.985296	0.022	0.011	0.0298356	edClu2	HILPDA	7:128457792:+
7.32993e-16	0.975943	0.073	0.037	9.58755e-13	edClu2	HNRNPC	14:21218521:-
5.96887e-19	0.949872	0.053	0.021	7.80729e-16	edClu2	CENPH	5:69210140:+
7.1446e-32	0.933418	0.091	0.037	9.34514e-29	edClu2	LMO2	11:33877567:-
1.4031e-06	0.909537	0.025	0.012	0.00183525	edClu2	ATP13A3	3:194408316:-
6.46321e-13	0.862578	0.075	0.041	8.45388e-10	edClu2	HNRNPC	14:21218518:-
2.44812e-11	0.844222	0.076	0.044	3.20214e-08	edClu2	DNAJB4	1:78004467:+
6.93925e-11	0.818533	0.072	0.041	9.07653e-08	edClu2	TPTE2P5	13:40894082:-
5.5714e-13	0.791508	0.076	0.042	7.28739e-10	edClu2	NOP58	2:202299140:+
4.89056e-09	0.759109	0.034	0.016	6.39686e-06	edClu2	TFRC	3:196070504:-
2.39094e-14	0.749005	0.088	0.049	3.12735e-11	edClu2	APOBEC3C	22:39019906:+
4.27928e-18	0.732498	0.146	0.088	5.5973e-15	edClu2	WDR6	3:49015786:+
2.20641e-14	0.721069	0.087	0.048	2.88599e-11	edClu2	SNHG3	1:28509335:+
1.49486e-06	0.676473	0.047	0.028	0.00195528	edClu2	DDX42	17:63819095:+
3.19319e-13	0.669982	0.074	0.04	4.1767e-10	edClu2	MRTO4	1:19259025:+
2.66376e-17	0.636522	0.107	0.059	3.48419e-14	edClu2	CENPH	5:69210267:+
2.75048e-53	0.636193	0.402	0.235	3.59763e-50	edClu2	PINK1-AS	1:20651917:-
1.54314e-16	0.632006	0.082	0.042	2.01842e-13	edClu2	LMO2	11:33877647:-
1.28182e-23	0.616298	0.111	0.055	1.67662e-20	edClu2	LMO2	11:33877616:-
5.30888e-23	0.616038	0.137	0.074	6.94402e-20	edClu2	LMO2	11:33877707:-
3.1577e-09	0.603985	0.081	0.05	4.13027e-06	edClu2	ANKRD10	13:110898930:-
2.84687e-08	0.582686	0.063	0.038	3.72371e-05	edClu2	APOBEC3C	22:39020030:+
5.53268e-16	0.568385	0.113	0.064	7.23674e-13	edClu2	LMO2	11:33877744:-
4.60186e-11	0.565362	0.073	0.042	6.01924e-08	edClu2	RFC2	7:74231776:-
3.98572e-16	0.533514	0.156	0.097	5.21332e-13	edClu2	MRTO4	1:19259059:+
1.05629e-08	0.449319	0.111	0.075	1.38163e-05	edClu2	APOBEC3C	22:39020076:+
2.6296e-05	0.446813	0.063	0.043	0.0343951	edClu2	ANKLE1	19:17287460:+
3.02186e-07	0.310525	0.059	0.036	0.00039526	edClu2	RFC2	7:74231817:-

### Sheet: edClu3
Intersection of validation and discovery marker editing sites (p_val_adj < 0.05) - edClu3
p_val	avg_log2FC	pct.1	pct.2	p_val_adj	cluster	gene	editingSite
0	8.94664	0.532	0.002	0	edClu3	EIF3A	10:119071858:-
0	7.64353	0.765	0.005	0	edClu3	EIF3A	10:119071836:-
0	6.7968	0.81	0.009	0	edClu3	EIF3A	10:119071861:-
7.97863e-73	4.33844	0.041	0.002	1.0436e-69	edClu3	PIGH	14:67592969:-
2.20804e-92	4.04933	0.056	0.003	2.88812e-89	edClu3	PIGH	14:67592966:-
2.95699e-31	3.97977	0.023	0.002	3.86775e-28	edClu3	WRN	8:31059935:+
2.3287e-16	3.61808	0.014	0.001	3.04594e-13	edClu3	TFR2	7:100633873:-
1.58688e-65	3.52024	0.052	0.004	2.07563e-62	edClu3	MED25	19:49821657:+
4.34639e-19	3.31971	0.02	0.002	5.68508e-16	edClu3	UBE2B	5:134383633:+
1.12631e-13	3.25439	0.014	0.002	1.47321e-10	edClu3	TFR2	7:100639877:-
3.18982e-44	3.1692	0.046	0.005	4.17229e-41	edClu3	WRN	8:31059801:+
6.04965e-21	3.15756	0.021	0.002	7.91294e-18	edClu3	PSMA3	14:58258252:+
1.00772e-15	3.1224	0.017	0.002	1.31809e-12	edClu3	SRSF4	1:29172551:-
6.87529e-18	3.05999	0.018	0.002	8.99288e-15	edClu3	WRN	8:31059962:+
5.04103e-10	3.00973	0.013	0.002	6.59367e-07	edClu3	WRN	8:31059945:+
5.6539e-51	2.72544	0.075	0.011	7.3953e-48	edClu3	COG7	16:23388733:-
2.42759e-30	2.63117	0.046	0.007	3.17528e-27	edClu3	STAM	10:17702785:+
1.21416e-17	2.58973	0.027	0.004	1.58812e-14	edClu3	WRN	8:31059959:+
2.36885e-10	2.41612	0.017	0.003	3.09846e-07	edClu3	TFR2	7:100624681:-
1.33467e-26	2.27086	0.059	0.012	1.74575e-23	edClu3	ATP13A3	3:194408316:-
8.13405e-14	2.17916	0.03	0.006	1.06393e-10	edClu3	WRN	8:31059977:+
8.24954e-38	2.08755	0.091	0.02	1.07904e-34	edClu3	TFR2	7:100639949:-
2.22357e-06	2.07707	0.015	0.004	0.00290843	edClu3	TFRC	3:196070503:-
7.88689e-27	1.99658	0.073	0.017	1.03161e-23	edClu3	WRN	8:31059802:+
2.1816e-07	1.90368	0.021	0.006	0.000285354	edClu3	USP15	12:62332043:+
1.80093e-15	1.90067	0.056	0.017	2.35562e-12	edClu3	TFRC	3:196070504:-
3.52426e-05	1.82024	0.017	0.005	0.0460974	edClu3	FAM178B	2:96881194:-
8.82327e-07	1.78337	0.023	0.007	0.00115408	edClu3	FAM178B	2:96881210:-
1.43165e-23	1.71525	0.093	0.028	1.8726e-20	edClu3	DDX42	17:63819095:+
2.49789e-11	1.63919	0.052	0.018	3.26723e-08	edClu3	UBAC2	13:99325310:+
4.46262e-23	1.49604	0.11	0.037	5.83711e-20	edClu3	METAP2	12:95476378:+
1.80681e-07	1.4705	0.03	0.01	0.000236331	edClu3	C9orf40	9:74951528:-
1.71418e-07	1.41022	0.045	0.018	0.000224215	edClu3	ZFAND6	15:80089508:+
9.42997e-06	1.25855	0.025	0.009	0.0123344	edClu3	METAP2	12:95476291:+
2.48427e-06	1.24085	0.048	0.021	0.00324943	edClu3	LRRFIP2	3:37072309:-
4.16397e-13	1.14047	0.1	0.043	5.44647e-10	edClu3	NOP58	2:202299140:+
8.58789e-09	1.06793	0.084	0.04	1.1233e-05	edClu3	CASP3	4:184630812:-
1.1518e-07	1.06099	0.069	0.033	0.000150655	edClu3	HSPA9	5:138566125:-
1.50369e-06	1.01	0.059	0.028	0.00196683	edClu3	NOP58	2:202299143:+
5.77099e-10	0.975924	0.12	0.062	7.54846e-07	edClu3	FMC1-LUC7L2,LUC7L2	7:139368591:+
4.85598e-09	0.912788	0.069	0.03	6.35162e-06	edClu3	H2AZ2	7:44835063:-
6.02254e-06	0.765494	0.073	0.039	0.00787748	edClu3	APOBEC3C	22:39020030:+
2.1683e-09	0.686001	0.148	0.083	2.83614e-06	edClu3	RPSA	3:39409382:+
1.92412e-06	0.656758	0.105	0.061	0.00251675	edClu3	CENPH	5:69210267:+
1.03957e-05	0.565968	0.122	0.077	0.0135976	edClu3	APOBEC3C	22:39020076:+
3.286e-08	0.54921	0.177	0.109	4.29808e-05	edClu3	RPSA	3:39409399:+
1.23911e-07	0.439352	0.165	0.1	0.000162076	edClu3	MRTO4	1:19259059:+

### Sheet: edClu4
Intersection of validation and discovery marker editing sites (p_val_adj < 0.05) - edClu4
p_val	avg_log2FC	pct.1	pct.2	p_val_adj	cluster	gene	editingSite
0	8.51468	0.758	0.004	0	edClu4	ELF1	13:41012196:-
0	8.01286	0.805	0.005	0	edClu4	ELF1	13:41012201:-
1.23602e-296	6.42948	0.088	0.001	1.61672e-293	edClu4	ELF1	13:41012205:-
0	6.40612	0.305	0.004	0	edClu4	ELF1	13:41012072:-
0	6.27356	0.105	0.002	0	edClu4	ELF1	13:41012077:-
6.63471e-131	5.5438	0.049	0.001	8.6782e-128	edClu4	ELF1	13:41012169:-
3.0832e-13	3.16563	0.015	0.002	4.03282e-10	edClu4	BRF1	14:105292499:-
2.8564e-09	2.49524	0.018	0.004	3.73617e-06	edClu4	SESN3	11:95209829:-
5.07514e-14	2.40908	0.029	0.006	6.63828e-11	edClu4	ANKRD11	16:89405993:-
1.41344e-08	2.25834	0.018	0.004	1.84878e-05	edClu4	JARID2	6:15255355:+
9.62583e-07	1.9995	0.022	0.006	0.00125906	edClu4	HNRNPC	14:21218469:-
5.15647e-08	1.57707	0.031	0.009	6.74467e-05	edClu4	DPY19L2	12:63589023:-
7.61929e-08	1.37099	0.049	0.019	9.96604e-05	edClu4	PPP6R3	11:68478787:+
4.65695e-08	1.32905	0.058	0.024	6.09129e-05	edClu4	PUM1	1:30999390:-
1.50726e-08	1.30406	0.063	0.026	1.9715e-05	edClu4	SNHG30	17:35574149:+
2.10179e-19	1.09532	0.197	0.092	2.74914e-16	edClu4	RNF130	5:180010058:-

### Sheet: edClu5
Intersection of validation and discovery marker editing sites (p_val_adj < 0.05) - edClu5
p_val	avg_log2FC	pct.1	pct.2	p_val_adj	cluster	gene	editingSite
0	8.92062	0.477	0.002	0	edClu5	PRPF3	1:150339931:+
0	8.50957	0.498	0.002	0	edClu5	PRPF3	1:150339932:+
0	5.90671	0.56	0.01	0	edClu5	PRPF3	1:150339933:+
4.74545e-15	2.9669	0.025	0.004	6.20705e-12	edClu5	GOLPH3	5:32155741:-
1.32426e-06	2.08044	0.02	0.005	0.00173213	edClu5	NIBAN1	1:184969969:-
1.59257e-15	2.07054	0.056	0.014	2.08308e-12	edClu5	PSTPIP2	18:46024346:-
2.9415e-17	1.53653	0.106	0.037	3.84748e-14	edClu5	MDM2	12:68821213:+
1.48254e-06	1.28017	0.058	0.025	0.00193917	edClu5	USP15	12:62330452:+
1.38275e-06	1.17343	0.056	0.024	0.00180864	edClu5	SCFD1	14:30678058:+
2.26585e-07	1.17043	0.063	0.027	0.000296373	edClu5	RB1CC1	8:52698928:-
1.07717e-05	1.15088	0.058	0.027	0.0140893	edClu5	RHOA	3:49359890:-
1.0244e-07	1.05279	0.087	0.041	0.000133991	edClu5	CASP3	4:184630812:-
